# The contribution of transposable element insertions to genetic diversity in *Aedes aegypti* populations

**DOI:** 10.1101/2025.10.31.685655

**Authors:** Gabriela Valente-Almeida, Austin Daigle, Daniel R. Matute, Daniel R. Schrider

## Abstract

*Aedes aegypti* is a vector of multiple tropical diseases. The main strategy to control transmission is insecticide-based population control. However, mosquito populations rapidly evolve resistance, possibly enabled by their high levels of genetic diversity. Genome-wide surveys of diversity in *Ae. aegypti* have focused on single nucleotide polymorphisms (SNPs), and although structural variants such as transposable element (TE) insertions have been implicated in insecticide resistance (IR) in *Drosophila*, these have not been thoroughly characterized in *Aedes*. Here, we evaluated the TE content in 122 *Ae. aegypti* genomes from six countries across Africa, North, and South America. We found that TEs contribute substantially to genetic diversity and reflect population structure broadly consistent with that seen in SNPs. Although most TEs insertions are rare, some were observed at higher frequencies, suggesting that a small subset of these may be beneficial. For example, we identified numerous TEs with large frequency differences across populations, consistent with the possibility that these are in haplotypes underlying local adaptation. Specifically, we found three TEs near genes that may be involved in metabolic insecticide resistance: *CYP6P12*, *GSTD11* and *GSTZ1*. In Colombian samples, we also identified a TE insertion that is in negative linkage disequilibrium with several insecticide resistance mutations that form an intermediate-frequency haplotype in the *VGSC* gene region. These results suggest the possibility that, just as TEs have been implicated in adaptation in other animals such as *Drosophila*, they may play an important role in the evolution of resistance to control efforts in *Aedes* and other pests.
