## Supplemental Table 1 for "The contribution of transposable element insertions to genetic diversity in *Aedes aegypti* populations"

### Sheet: Supplementary_Table_1
genome	country	location	sequence_length	Median_Insert_Size	run_id	weighted_average_coverage	trimmed_read_length	Median_Insert_Size	overlap	new coverage
FEMALE_20-F20_S13	Colombia	R'o Claro	150	287	SRR20728423	20.1014	75	287	137	36.7186
MALE_6-M6_S28	Colombia	R'o Claro	150	349	SRR20728429	26.1942	75	349	199	69.5019
FEMALE_5-F5_S18	Colombia	R'o Claro	150	381	SRR20728451	19.0196	75	381	231	58.5803
FEMALE_12-F12_S4	Colombia	R'o Claro	150	387	SRR20728433	24.8959	75	387	237	78.6712
MALE_5-M5_S27	Colombia	R'o Claro	150	324	SRR20728430	30.8519	75	324	174	71.5764
FEMALE_1-F1_S1	Colombia	R'o Claro	150	356	SRR20728456	15.876	75	356	206	43.6062
FEMALE_21-F21_S14	Colombia	R'o Claro	150	300	SRR20728454	17.0471	75	300	150	34.0942
MALE_2-M2_S24	Colombia	R'o Claro	150	288	SRR20728434	18.9027	75	288	138	34.781
FEMALE_11-F11_S3	Colombia	R'o Claro	150	322	SRR20728444	21.0331	75	322	172	48.236
FEMALE_10-F10_S2	Colombia	R'o Claro	150	345	SRR20728455	21.7519	75	345	195	56.555
FEMALE_8-F8_S21	Colombia	R'o Claro	150	329	SRR20728448	24.0897	75	329	179	57.4941
FEMALE_7-F7_S20	Colombia	R'o Claro	150	417	SRR20728449	22.3147	75	417	267	79.4404
FEMALE_18-F18_S10	Colombia	R'o Claro	150	312	SRR20728425	15.7461	75	312	162	34.0115
FEMALE_6-F6_S19	Colombia	R'o Claro	150	396	SRR20728450	18.6664	75	396	246	61.226
MALE_3-M3_S25	Colombia	R'o Claro	150	299	SRR20728432	22.2903	75	299	149	44.2834
FEMALE_3-F3_S16	Colombia	R'o Claro	150	365	SRR20728452	24.913	75	365	215	71.4173
FEMALE_17-F17_S9	Colombia	R'o Claro	150	284	SRR20728426	20.2745	75	284	134	36.2238
MALE_4-M4_S26	Colombia	R'o Claro	150	350	SRR20728431	24.4999	75	350	200	65.3331
FEMALE_22-F22_S15	Colombia	R'o Claro	150	266	SRR20728453	18.5027	75	266	116	28.6175
FEMALE_15-F15_S7	Colombia	R'o Claro	150	365	SRR20728427	22.21	75	365	215	63.6687
MALE_1-M1_S23	Colombia	R'o Claro	150	322	SRR20728435	20.8671	75	322	172	47.8551
FEMALE_14-F14_S6	Colombia	R'o Claro	150	374	SRR20728428	20.6644	75	374	224	61.7177
FEMALE_2-F2_S12	Colombia	R'o Claro	150	418	SRR20728424	22.0137	75	418	268	78.6622
FEMALE_9-F9_S22	Colombia	R'o Claro	150	270	SRR20728447	19.6605	75	270	120	31.4568
SRR11006665	Kenya	KayaBomu	35-151	366		17.2674	75	366	216	49.7302
SRR11006666	Kenya	KayaBomu	35-151	385		15.8566	75	385	235	49.6839
SRR11006667	Kenya	KayaBomu	35-151	354		13.2766	75	354	204	36.1124
SRR11006668	Kenya	KayaBomu	35-151	371		15.908	75	371	221	46.8757
SRR11006669	Kenya	KayaBomu	35-151	389		14.0155	75	389	239	44.6627
SRR11006670	Kenya	KayaBomu	35-151	337		13.7642	75	337	187	34.3187
SRR11006672	Kenya	KayaBomu	35-151	366		14.0823	75	366	216	40.557
SRR11006673	Kenya	KayaBomu	35-151	373		20.4009	75	373	223	60.6586
SRR11006674	Kenya	KayaBomu	35-151	380		13.1683	75	380	230	40.3829
SRR11006675	Kenya	KayaBomu	35-151	355		12.5501	75	355	205	34.3036
SRR11006676	Kenya	KayaBomu	35-151	361		12.5524	75	361	211	35.3142
SRR11006677	Kenya	KayaBomu	35-151	373		18.416	75	373	223	54.7569
SRR11006678	Kenya	KayaBomu	35-151	374		14.5316	75	374	224	43.4011
SRR11006679	Kenya	KayaBomu	35-151	362		20.3205	75	362	212	57.4393
SRR11006680	Kenya	KayaBomu	35-151	339		17.3255	75	339	189	43.6604
SRR11006681	Kenya	KayaBomu	35-151	330		13.5394	75	330	180	32.4945
SRR11006683	Kenya	KayaBomu	35-151	368		13.0197	75	368	218	37.8439
SRR11006684	Kenya	KayaBomu	35-151	355		13.9927	75	355	205	38.2466
SRR11006685	Kenya	KayaBomu	35-151	379		14.3483	75	379	229	43.8101
SRR11006749	Senegal	Ngoye	35-151	365		13.6082	75	365	215	39.0103
SRR11006751	Senegal	Ngoye	35-151	372		16.9286	75	372	222	50.1086
SRR11006752	Senegal	Ngoye	35-151	343		15.1543	75	343	193	38.997
SRR11006753	Senegal	Ngoye	35-151	362		14.3931	75	362	212	40.6846
SRR11006754	Senegal	Ngoye	35-151	360		13.6064	75	360	210	38.098
SRR11006755	Senegal	Ngoye	35-151	359		17.9666	75	359	209	50.0669
SRR11006756	Senegal	Ngoye	35-151	361		16.3732	75	361	211	46.0632
SRR11006757	Senegal	Ngoye	35-151	363		17.0157	75	363	213	48.3247
SRR11006758	Senegal	Ngoye	35-151	369		14.8007	75	369	219	43.218
SRR11006759	Senegal	Ngoye	35-151	350		15.4851	75	350	200	41.2937
SRR11006760	Senegal	Ngoye	35-151	380		14.3603	75	380	230	44.0383
SRR11006762	Senegal	Ngoye	35-151	372		17.811	75	372	222	52.7204
SRR11006763	Senegal	Ngoye	35-151	361		13.3339	75	361	211	37.5127
SRR11006764	Senegal	Ngoye	35-151	371		15.8449	75	371	221	46.6896
SRR11006765	Senegal	Ngoye	35-151	357		15.0867	75	357	207	41.6392
SRR11006766	Senegal	Ngoye	35-151	373		19.6187	75	373	223	58.3328
SRR11006767	Senegal	Ngoye	35-151	348		12.7481	75	348	198	33.655
SRR11006768	Senegal	Ngoye	35-151	347		21.528	75	347	197	56.5469
SRR11006769	Senegal	Ngoye	35-151	350		15.1466	75	350	200	40.391
SRR11006770	Senegal	Ngoye	35-151	349		15.769	75	349	199	41.8404
SRR11006820	Gabon	Franceville	35-151	351		13.5912	75	351	201	36.4245
SRR11006821	Gabon	Franceville	35-151	332		11.486	75	332	182	27.8728
SRR11006823	Gabon	Franceville	35-151	355		13.6294	75	355	205	37.2538
SRR11006824	Gabon	Franceville	35-151	338		9.66919	75	338	188	24.2374
SRR11006825	Gabon	Franceville	35-151	342		12.6796	75	342	192	32.4599
SRR11006826	Gabon	Franceville	35-151	353		15.4994	75	353	203	41.9517
SRR11006827	Gabon	Franceville	35-151	359		14.7407	75	359	209	41.0774
SRR11006828	Gabon	Franceville	35-151	347		15.0345	75	347	197	39.4906
SRR11006829	Gabon	Franceville	35-151	353		15.711	75	353	203	42.5243
SRR11006830	Gabon	Franceville	35-151	360		15.1199	75	360	210	42.3358
SRR11006831	Gabon	Franceville	35-151	364		16.1708	75	364	214	46.1406
SRR11006832	Gabon	Franceville	35-151	342		12.3578	75	342	192	31.636
SRR11006834	Gabon	Franceville	35-151	349		13.2637	75	349	199	35.193
SRR11006835	Brazil	Santarem	35-151	306		9.67308	75	306	156	20.12
SRR11006836	Brazil	Santarem	35-151	315		11.4726	75	315	165	25.2397
SRR11006837	Brazil	Santarem	35-151	319		11.2346	75	319	169	25.3152
SRR11006838	Brazil	Santarem	35-151	326		11.9237	75	326	176	27.9809
SRR11006839	Brazil	Santarem	35-151	313		9.72135	75	313	163	21.1277
SRR11006840	Brazil	Santarem	35-151	294		14.1261	75	294	144	27.122
SRR11006841	Brazil	Santarem	35-151	302		9.02648	75	302	152	18.2937
SRR11006842	Brazil	Santarem	35-151	310		11.9126	75	310	160	25.4135
SRR11006843	Brazil	Santarem	35-151	320		11.9291	75	320	170	27.0394
SRR11006846	Brazil	Santarem	35-151	337		11.1698	75	337	187	27.85
SRR11006847	Brazil	Santarem	35-151	329		14.6512	75	329	179	34.9676
SRR11006848	Brazil	Santarem	35-151	326		15.838	75	326	176	37.1666
SRR11006849	Brazil	Santarem	35-151	310		13.505	75	310	160	28.8107
SRR11006850	Brazil	Santarem	35-151	306		13.4207	75	306	156	27.9151
SRR11006851	Brazil	Santarem	35-151	298		12.6624	75	298	148	24.987
SRR11006852	Brazil	Santarem	35-151	316		11.2366	75	316	166	24.8705
SRR11006853	Brazil	Santarem	35-151	299		9.73936	75	299	149	19.3489
SRR11006854	Brazil	Santarem	35-151	315		9.35697	75	315	165	20.5853
SRR6768001	USA	Fresno	36-150	354		9.02846	75	354	204	24.5574
SRR6768002	USA	Madera	36-150	348		10.8109	75	348	198	28.5407
SRR6768003	USA	Madera	36-150	365		8.81305	75	365	215	25.2641
SRR6768004	USA	Menlo Park	36-150	376		9.28783	75	376	226	27.9873
SRR6768005	USA	California	36-150	224		11.6433	75	224	74	11.488
SRR6768006	USA	Menlo Park	36-150	293		8.92191	75	293	143	17.0111
SRR6768007	USA	Key West\, FL	36-150	356		9.88328	75	356	206	27.1461
SRR6768008	USA	Vero Beach\, FL	36-150	332		9.16008	75	332	182	22.2285
SRR6768009	USA	Exeter	36-150	364		10.877	75	364	214	31.0357
SRR6768010	USA	Commerce	36-150	373		8.20405	75	373	223	24.3934
SRR6768011	USA	Mission Viejo	36-150	385		9.60256	75	385	235	30.088
SRR6768012	USA	California	36-150	392		13.2528	75	392	242	42.7625
SRR6768013	USA	Garden Grove	36-150	331		9.60679	75	331	181	23.1844
SRR6768014	USA	Garden Grove	36-151	376		20.478	75	376	226	61.707
SRR6768015	USA	Brawley	36-150	380		8.57955	75	380	230	26.3106
SRR6768016	USA	San Diego	36-150	340		8.4417	75	340	190	21.3856
SRR6768017	USA	San Diego	36-150	358		12.0653	75	358	208	33.4611
SRR6768018	USA	San Diego	36-150	383		9.63867	75	383	233	29.9441
SRR6768019	USA	Clovis	36-150	411		16.4911	75	411	261	57.389
SRR6768020	USA	Clovis	36-150	251		8.5841	75	251	101	11.5599
SRR6768021	USA	Clovis	36-150	241		19.9332	75	241	91	24.1856
SRR6768022	USA	Clovis	36-150	394		9.2255	75	394	244	30.0136
SRR6768023	USA	Sanger	36-151	357		9.03658	75	357	207	24.9409
SRR6768024	USA	Exeter	36-150	364		9.3084	75	364	214	26.56
SRR6768025	USA	Clovis	36-150	276		8.63774	75	276	126	14.5114
SRR6768026	USA	Clovis	36-150	259		8.30035	75	259	109	12.0632
SRR6768027	USA	Fresno	36-151	315		7.97035	75	315	165	17.5348
SRR6768028	USA	Clovis	36-150	368		8.43542	75	368	218	24.519
