## Supplemental Table 2 for "The contribution of transposable element insertions to genetic diversity in *Aedes aegypti* populations"

### Sheet: Supplementary_table_2
TE_information	# genomes with TE in Senegal	# genomes with TE in Gabon	# genomes with TE in Kenya	# genomes with TE in Colombia	# genomes with TE in Brazil	# genomes with TE in USA	chromosome	start	end	te_name	gene_symbol	gene_id	gene_name	TE type
AaegL5_1_102200959_102201670_rnd_1_family_9_LTR_Copia_span_102200959_102201670_-	0	4	0	21	15	28	AaegL5_1	102200959	102201670	rnd_1_family_9_LTR_Copia_span_102200959_102201670_-	ID=AAEL022806	protein_coding_gene	ID=AAEL022806;description=unspecified product	reference
AaegL5_1_107459234_107459984_rnd_1_family_56_DNA_CMC_Chapaev_-	20	10	1	24	18	28	AaegL5_1	107459234	107459984	rnd_1_family_56_DNA_CMC_Chapaev_-				reference
AaegL5_1_10976902_10977850_rnd_1_family_1120_Unknown_span_10976902_10977850_-	20	13	19	2	12	28	AaegL5_1	10976902	10977850	rnd_1_family_1120_Unknown_span_10976902_10977850_-	ID=AAEL002321	protein_coding_gene	ID=AAEL002321;description=paired box protein pax-6	reference
AaegL5_1_110423448_110424228_rnd_1_family_131_DNA_+	6	2	4	24	3	2	AaegL5_1	110423448	110424228	rnd_1_family_131_DNA_+				reference
AaegL5_1_11131415_11132308_rnd_1_family_456_DNA_span_11131415_11132308_-	16	10	14	2	10	27	AaegL5_1	11131415	11132308	rnd_1_family_456_DNA_span_11131415_11132308_-				reference
AaegL5_1_154944798_154945405_rnd_1_family_1589_Unknown_span_154944798_154945405_-	0	3	0	24	18	23	AaegL5_1	154944798	154945405	rnd_1_family_1589_Unknown_span_154944798_154945405_-	ID=AAEL013404	protein_coding_gene	ID=AAEL013404;description=tetraspanin%2C putative	reference
AaegL5_1_170718365_170718978_rnd_5_family_789_LTR_Pao_-	14	7	14	22	17	2	AaegL5_1	170718365	170718978	rnd_5_family_789_LTR_Pao_-	ID=AAEL000123	protein_coding_gene	ID=AAEL000123;description=unspecified product	reference
AaegL5_1_175094564_175095241_rnd_1_family_102_DNA_CMC_Chapaev_-	0	3	0	24	18	23	AaegL5_1	175094564	175095241	rnd_1_family_102_DNA_CMC_Chapaev_-	ID=AAEL002410	protein_coding_gene	ID=AAEL002410;description=unspecified product	reference
AaegL5_1_185372070_185372777_rnd_4_family_371_DNA_hAT_hATx_span_185372070_185372777_+	0	4	0	23	18	21	AaegL5_1	185372070	185372777	rnd_4_family_371_DNA_hAT_hATx_span_185372070_185372777_+	ID=AAEL001060	protein_coding_gene	ID=AAEL001060;description=unspecified product	reference
AaegL5_1_185372079_185372773_rnd_6_family_1788_DNA_TcMar_Fot1_+	0	4	0	23	18	21	AaegL5_1	185372079	185372773	rnd_6_family_1788_DNA_TcMar_Fot1_+	ID=AAEL001060	protein_coding_gene	ID=AAEL001060;description=unspecified product	reference
AaegL5_1_217488433_217489033_rnd_5_family_1826_DNA_TcMar_+	20	7	1	24	18	21	AaegL5_1	217488433	217489033	rnd_5_family_1826_DNA_TcMar_+	ID=AAEL019433	protein_coding_gene	ID=AAEL019433;description=TK receptor [Source:UniProtKB/TrEMBL%3BAcc:A0A411JKC6]	reference
AaegL5_1_268565314_268566004_rnd_6_family_2293_Unknown_span_268565314_268566004_-	0	0	0	24	12	15	AaegL5_1	268565314	268566004	rnd_6_family_2293_Unknown_span_268565314_268566004_-				reference
AaegL5_1_285589483_285590158_rnd_1_family_102_DNA_CMC_Chapaev_+	0	0	0	14	10	27	AaegL5_1	285589483	285590158	rnd_1_family_102_DNA_CMC_Chapaev_+	ID=AAEL011983	protein_coding_gene	ID=AAEL011983;description=Scaffold protein salvador (shar-pei) [Source:UniProtKB/TrEMBL%3BAcc:A0A1S4FUS9]	reference
AaegL5_1_291336601_291337351_rnd_1_family_67_DNA_CMC_Chapaev_-	0	1	0	22	6	27	AaegL5_1	291336601	291337351	rnd_1_family_67_DNA_CMC_Chapaev_-	ID=AAEL019685	protein_coding_gene	ID=AAEL019685;description=unspecified product	reference
AaegL5_1_29767322_29768096_rnd_1_family_71_DNA_-	0	0	0	6	0	23	AaegL5_1	29767322	29768096	rnd_1_family_71_DNA_-	ID=AAEL014853	protein_coding_gene	ID=AAEL014853;description=otoferlin	reference
AaegL5_1_29772737_29773410_rnd_3_family_1017_DNA_TcMar_+	11	2	9	13	3	27	AaegL5_1	29772737	29773410	rnd_3_family_1017_DNA_TcMar_+	ID=AAEL014853	protein_coding_gene	ID=AAEL014853;description=otoferlin	reference
AaegL5_1_297964922_297965559_rnd_1_family_463_LTR_Gypsy_+	5	0	5	24	18	28	AaegL5_1	297964922	297965559	rnd_1_family_463_LTR_Gypsy_+				reference
AaegL5_1_310457890_310458664_rnd_1_family_71_DNA_-	0	1	3	23	2	1	AaegL5_1	310457890	310458664	rnd_1_family_71_DNA_-	ID=AAEL009949	protein_coding_gene	ID=AAEL009949;description=homeotic antennapedia protein%2C putative	reference
AaegL5_1_32213335_32213950_rnd_4_family_1277_Unknown_+	1	1	1	24	1	14	AaegL5_1	32213335	32213950	rnd_4_family_1277_Unknown_+				reference
AaegL5_1_41558910_41559604_rnd_3_family_75_DNA_TcMar_Fot1_+	10	13	15	19	0	14	AaegL5_1	41558910	41559604	rnd_3_family_75_DNA_TcMar_Fot1_+				reference
AaegL5_1_52881511_52882168_rnd_1_family_1265_Unknown_-	4	0	4	23	17	28	AaegL5_1	52881511	52882168	rnd_1_family_1265_Unknown_-	ID=AAEL006832	protein_coding_gene	ID=AAEL006832;Name=GPRFZ3;description=GPCR Frizzled/Smoothened Family	reference
AaegL5_1_734836_735533_rnd_4_family_371_DNA_hAT_hATx_-	0	0	0	24	17	28	AaegL5_1	734836	735533	rnd_4_family_371_DNA_hAT_hATx_-	ID=AAEL017048	protein_coding_gene	ID=AAEL017048;Name=GPRGHP4;description=GPCR Growth Hormone Releasing Hormone Family	reference
AaegL5_1_74316718_74317382_rnd_1_family_1265_Unknown_+	17	10	13	23	0	22	AaegL5_1	74316718	74317382	rnd_1_family_1265_Unknown_+	ID=AAEL008021	protein_coding_gene	ID=AAEL008021;description=specifically Rac-associated protein%2C putative	reference
AaegL5_2_114194531_114195459_rnd_1_family_391_Unknown_-	9	4	4	1	6	26	AaegL5_2	114194531	114195459	rnd_1_family_391_Unknown_-				reference
AaegL5_2_136603935_136604709_rnd_3_family_12_Unknown_+	0	3	0	24	16	27	AaegL5_2	136603935	136604709	rnd_3_family_12_Unknown_+	ID=AAEL010655	protein_coding_gene	ID=AAEL010655;Name=SCRASP2;description=Class A Scavenger Receptor (SRCR domain) with Serine Protease domain.	reference
AaegL5_2_136690823_136691496_rnd_1_family_177_DNA_TcMar_Fot1_-	0	4	0	24	15	27	AaegL5_2	136690823	136691496	rnd_1_family_177_DNA_TcMar_Fot1_-	ID=AAEL014422	protein_coding_gene	ID=AAEL014422;description=syntrophin	reference
AaegL5_2_160305771_160306729_rnd_1_family_1195_Unknown_span_160305771_160306729_+	18	0	2	10	10	20	AaegL5_2	160305771	160306729	rnd_1_family_1195_Unknown_span_160305771_160306729_+	ID=AAEL026811	protein_coding_gene	ID=AAEL026811;description=unspecified product	reference
AaegL5_2_163064979_163065686_rnd_3_family_698_DNA_CMC_Chapaev_+	1	0	1	23	18	19	AaegL5_2	163064979	163065686	rnd_3_family_698_DNA_CMC_Chapaev_+	ID=AAEL007105	protein_coding_gene	ID=AAEL007105;description=unspecified product	reference
AaegL5_2_165870737_165871513_rnd_1_family_123_DNA_+	9	0	1	24	18	12	AaegL5_2	165870737	165871513	rnd_1_family_123_DNA_+	ID=AAEL001749	protein_coding_gene	ID=AAEL001749;description=ventrhoid transmembrane protein%2C putative	reference
AaegL5_2_187648265_187648891_rnd_5_family_586_Unknown_+	0	1	0	24	18	22	AaegL5_2	187648265	187648891	rnd_5_family_586_Unknown_+	ID=AAEL023512	protein_coding_gene	ID=AAEL023512;description=unspecified product	reference
AaegL5_2_198417109_198417800_rnd_1_family_177_DNA_TcMar_Fot1_-	10	0	3	24	18	15	AaegL5_2	198417109	198417800	rnd_1_family_177_DNA_TcMar_Fot1_-	ID=AAEL023600	protein_coding_gene	ID=AAEL023600;description=unspecified product	reference
AaegL5_2_199309850_199310731_rnd_1_family_1543_Unknown_+	0	12	11	5	1	5	AaegL5_2	199309850	199310731	rnd_1_family_1543_Unknown_+	ID=AAEL013492	protein_coding_gene	ID=AAEL013492;Name=PPO5;description=prophenoloxidase	reference
AaegL5_2_266491487_266492334_rnd_1_family_570_DNA_CMC_Transib_+	0	2	1	13	18	11	AaegL5_2	266491487	266492334	rnd_1_family_570_DNA_CMC_Transib_+				reference
AaegL5_2_270084559_270085254_rnd_1_family_63_LTR_Gypsy_-	15	0	5	23	18	21	AaegL5_2	270084559	270085254	rnd_1_family_63_LTR_Gypsy_-				reference
AaegL5_2_272298578_272299214_rnd_1_family_31_LTR_Gypsy_+	18	0	2	22	14	12	AaegL5_2	272298578	272299214	rnd_1_family_31_LTR_Gypsy_+	ID=AAEL019596	protein_coding_gene	ID=AAEL019596;description=unspecified product	reference
AaegL5_2_283705498_283706271_rnd_1_family_123_DNA_-	0	0	0	21	1	0	AaegL5_2	283705498	283706271	rnd_1_family_123_DNA_-	ID=AAEL000580	protein_coding_gene	ID=AAEL000580;description=unspecified product	reference
AaegL5_2_285061503_285062289_rnd_1_family_83_DNA_-	0	0	0	24	15	8	AaegL5_2	285061503	285062289	rnd_1_family_83_DNA_-	ID=AAEL025840	ncRNA_gene	ID=AAEL025840;description=unspecified product	reference
AaegL5_2_313399919_313400543_rnd_1_family_517_Unknown_-	20	0	6	21	13	6	AaegL5_2	313399919	313400543	rnd_1_family_517_Unknown_-				reference
AaegL5_2_314247759_314248424_rnd_3_family_1017_DNA_TcMar_+	10	0	1	24	12	10	AaegL5_2	314247759	314248424	rnd_3_family_1017_DNA_TcMar_+				reference
AaegL5_2_31534840_31535710_rnd_1_family_1543_Unknown_+	2	0	2	1	14	26	AaegL5_2	31534840	31535710	rnd_1_family_1543_Unknown_+	ID=AAEL002260	protein_coding_gene	ID=AAEL002260;description=Putative gryzun [Source:UniProtKB/TrEMBL%3BAcc:A0A0P6IV21]	reference
AaegL5_2_315434958_315435588_rnd_1_family_698_Unknown_-	2	0	2	24	17	19	AaegL5_2	315434958	315435588	rnd_1_family_698_Unknown_-	ID=AAEL013799	protein_coding_gene	ID=AAEL013799;description=unspecified product	reference
AaegL5_2_315918104_315918767_rnd_1_family_1265_Unknown_+	6	0	4	24	16	17	AaegL5_2	315918104	315918767	rnd_1_family_1265_Unknown_+	ID=AAEL025770	protein_coding_gene	ID=AAEL025770;description=unspecified product	reference
AaegL5_2_324694196_324694860_rnd_1_family_63_LTR_Gypsy_+	2	13	16	3	8	21	AaegL5_2	324694196	324694860	rnd_1_family_63_LTR_Gypsy_+				reference
AaegL5_2_328416456_328417164_rnd_4_family_371_DNA_hAT_hATx_-	20	11	1	23	15	22	AaegL5_2	328416456	328417164	rnd_4_family_371_DNA_hAT_hATx_-	ID=AAEL014343	protein_coding_gene	ID=AAEL014343;description=unspecified product	reference
AaegL5_2_334871057_334871724_rnd_3_family_1017_DNA_TcMar_-	13	3	5	16	18	5	AaegL5_2	334871057	334871724	rnd_3_family_1017_DNA_TcMar_-	ID=AAEL019430	protein_coding_gene	ID=AAEL019430;description=unspecified product	reference
AaegL5_2_344129687_344130311_rnd_1_family_517_Unknown_+	20	11	1	20	18	24	AaegL5_2	344129687	344130311	rnd_1_family_517_Unknown_+				reference
AaegL5_2_351162599_351163224_rnd_1_family_517_Unknown_+	2	0	7	24	17	14	AaegL5_2	351162599	351163224	rnd_1_family_517_Unknown_+	ID=AAEL013466	protein_coding_gene	ID=AAEL013466;description=ankyrin 2%2C3/unc44	reference
AaegL5_2_362687812_362688431_rnd_5_family_789_LTR_Pao_+	3	0	18	20	10	10	AaegL5_2	362687812	362688431	rnd_5_family_789_LTR_Pao_+				reference
AaegL5_2_362913796_362914397_rnd_1_family_350_DNA_CMC_EnSpm_-	0	8	0	24	17	28	AaegL5_2	362913796	362914397	rnd_1_family_350_DNA_CMC_EnSpm_-	ID=AAEL008590	protein_coding_gene	ID=AAEL008590;description=unspecified product	reference
AaegL5_2_364364653_364365262_rnd_4_family_933_LTR_Copia_span_364364653_364365262_-	0	0	0	24	18	19	AaegL5_2	364364653	364365262	rnd_4_family_933_LTR_Copia_span_364364653_364365262_-				reference
AaegL5_2_371759239_371759848_rnd_2_family_34_LINE_Jockey_-	7	0	16	24	1	20	AaegL5_2	371759239	371759848	rnd_2_family_34_LINE_Jockey_-	ID=AAEL001243	protein_coding_gene	ID=AAEL001243;description=growth factor independence	reference
AaegL5_2_380390707_380391455_rnd_1_family_56_DNA_CMC_Chapaev_+	3	0	19	6	7	21	AaegL5_2	380390707	380391455	rnd_1_family_56_DNA_CMC_Chapaev_+	ID=AAEL025572	protein_coding_gene	ID=AAEL025572;description=unspecified product	reference
AaegL5_2_381675613_381676217_rnd_6_family_1774_LTR_Gypsy_+	0	7	0	24	17	21	AaegL5_2	381675613	381676217	rnd_6_family_1774_LTR_Gypsy_+				reference
AaegL5_2_381756006_381756764_rnd_5_family_1425_Unknown_span_381756006_381756764_-	6	0	18	6	17	23	AaegL5_2	381756006	381756764	rnd_5_family_1425_Unknown_span_381756006_381756764_-	ID=AAEL005645	protein_coding_gene	ID=AAEL005645;description=unspecified product	reference
AaegL5_2_381984734_381985485_rnd_1_family_10_DNA_span_381984734_381985485_+	20	9	1	23	16	15	AaegL5_2	381984734	381985485	rnd_1_family_10_DNA_span_381984734_381985485_+	ID=AAEL005657	protein_coding_gene	ID=AAEL005657;description=unspecified product	reference
AaegL5_2_382122108_382122989_rnd_6_family_300_DNA_hAT_Tip100_+	8	0	19	2	10	17	AaegL5_2	382122108	382122989	rnd_6_family_300_DNA_hAT_Tip100_+	ID=AAEL018347	protein_coding_gene	ID=AAEL018347;Name=CLIPE12;description=Clip-domain serine protease%2C family E	reference
AaegL5_2_399347417_399348424_rnd_1_family_1557_Unknown_-	3	0	18	8	17	20	AaegL5_2	399347417	399348424	rnd_1_family_1557_Unknown_-	ID=AAEL006976	protein_coding_gene	ID=AAEL006976;description=unspecified product	reference
AaegL5_2_400172711_400173328_rnd_1_family_234_DNA_Sola_span_400172711_400173328_+	4	0	18	8	7	22	AaegL5_2	400172711	400173328	rnd_1_family_234_DNA_Sola_span_400172711_400173328_+	ID=AAEL017156	protein_coding_gene	ID=AAEL017156;description=DNA-directed RNA polymerase subunit beta [Source:UniProtKB/TrEMBL%3BAcc:J9E9F1]	reference
AaegL5_2_402314308_402314971_rnd_3_family_1017_DNA_TcMar_-	0	0	0	24	0	7	AaegL5_2	402314308	402314971	rnd_3_family_1017_DNA_TcMar_-				reference
AaegL5_2_40813153_40813767_rnd_1_family_95_Unknown_+	0	3	0	24	18	28	AaegL5_2	40813153	40813767	rnd_1_family_95_Unknown_+				reference
AaegL5_2_417100011_417100828_rnd_3_family_12_Unknown_+	3	3	9	24	16	4	AaegL5_2	417100011	417100828	rnd_3_family_12_Unknown_+	ID=AAEL010042	protein_coding_gene	ID=AAEL010042;description=unspecified product	reference
AaegL5_2_417448492_417449098_rnd_1_family_350_DNA_CMC_EnSpm_+	0	0	0	24	0	12	AaegL5_2	417448492	417449098	rnd_1_family_350_DNA_CMC_EnSpm_+				reference
AaegL5_2_422099471_422100147_rnd_1_family_31_LTR_Gypsy_+	9	0	6	21	16	28	AaegL5_2	422099471	422100147	rnd_1_family_31_LTR_Gypsy_+	ID=AAEL023798	protein_coding_gene	ID=AAEL023798;description=unspecified product	reference
AaegL5_2_436695081_436695759_rnd_1_family_31_LTR_Gypsy_-	3	0	7	19	18	21	AaegL5_2	436695081	436695759	rnd_1_family_31_LTR_Gypsy_-	ID=AAEL018352	protein_coding_gene	ID=AAEL018352;description=unspecified product	reference
AaegL5_2_439413324_439414061_rnd_1_family_1587_Unknown_span_439413324_439414061_-	6	0	3	24	1	14	AaegL5_2	439413324	439414061	rnd_1_family_1587_Unknown_span_439413324_439414061_-	ID=AAEL006440	protein_coding_gene	ID=AAEL006440;description=serine/threonine-protein kinase pk61c	reference
AaegL5_2_45856941_45857564_rnd_4_family_1277_Unknown_-	0	0	0	24	0	22	AaegL5_2	45856941	45857564	rnd_4_family_1277_Unknown_-	ID=AAEL001411	protein_coding_gene	ID=AAEL001411;description=myosin heavy chain%2C nonmuscle or smooth muscle	reference
AaegL5_2_88348508_88349159_rnd_1_family_463_LTR_Gypsy_-	8	0	5	24	18	26	AaegL5_2	88348508	88349159	rnd_1_family_463_LTR_Gypsy_-	ID=AAEL020351	protein_coding_gene	ID=AAEL020351;description=unspecified product	reference
AaegL5_3_103054745_103055443_rnd_4_family_371_DNA_hAT_hATx_span_103054745_103055443_-	1	2	19	21	18	28	AaegL5_3	103054745	103055443	rnd_4_family_371_DNA_hAT_hATx_span_103054745_103055443_-	ID=AAEL025397	protein_coding_gene	ID=AAEL025397;description=unspecified product	reference
AaegL5_3_103054751_103055437_rnd_6_family_1788_DNA_TcMar_Fot1_-	1	2	19	21	18	28	AaegL5_3	103054751	103055437	rnd_6_family_1788_DNA_TcMar_Fot1_-	ID=AAEL025397	protein_coding_gene	ID=AAEL025397;description=unspecified product	reference
AaegL5_3_103234463_103235164_rnd_4_family_371_DNA_hAT_hATx_+	0	0	4	24	18	23	AaegL5_3	103234463	103235164	rnd_4_family_371_DNA_hAT_hATx_+	ID=AAEL000047	protein_coding_gene	ID=AAEL000047;description=unspecified product	reference
AaegL5_3_103853650_103854436_rnd_3_family_308_DNA_-	0	0	0	23	0	13	AaegL5_3	103853650	103854436	rnd_3_family_308_DNA_-				reference
AaegL5_3_104357671_104358358_rnd_1_family_768_Unknown_+	0	0	0	23	0	17	AaegL5_3	104357671	104358358	rnd_1_family_768_Unknown_+	ID=AAEL000076	protein_coding_gene	ID=AAEL000076;description=dimethyladenosine transferase	reference
AaegL5_3_104917882_104918517_rnd_1_family_698_Unknown_-	0	0	2	24	8	14	AaegL5_3	104917882	104918517	rnd_1_family_698_Unknown_-	ID=AAEL000043	protein_coding_gene	ID=AAEL000043;description=gustatory receptor 64e%2C putative	reference
AaegL5_3_122946957_122947625_rnd_1_family_31_LTR_Gypsy_+	0	6	0	15	18	10	AaegL5_3	122946957	122947625	rnd_1_family_31_LTR_Gypsy_+	ID=AAEL007363	protein_coding_gene	ID=AAEL007363;description=leucine-rich transmembrane protein	reference
AaegL5_3_125969650_125970455_rnd_3_family_12_Unknown_+	0	1	0	9	18	15	AaegL5_3	125969650	125970455	rnd_3_family_12_Unknown_+				reference
AaegL5_3_131649679_131650397_rnd_5_family_2396_LTR_Pao_span_131649679_131650397_+	5	0	19	6	11	12	AaegL5_3	131649679	131650397	rnd_5_family_2396_LTR_Pao_span_131649679_131650397_+				reference
AaegL5_3_132155687_132156310_rnd_1_family_350_DNA_CMC_EnSpm_+	6	0	3	24	18	7	AaegL5_3	132155687	132156310	rnd_1_family_350_DNA_CMC_EnSpm_+	ID=AAEL008815	protein_coding_gene	ID=AAEL008815;description=unspecified product	reference
AaegL5_3_133520458_133521080_rnd_4_family_1277_Unknown_+	0	2	0	24	18	26	AaegL5_3	133520458	133521080	rnd_4_family_1277_Unknown_+	ID=AAEL007787	protein_coding_gene	ID=AAEL007787;description=5-aminolevulinic acid synthase	reference
AaegL5_3_134038817_134039518_rnd_4_family_371_DNA_hAT_hATx_+	0	0	0	19	18	2	AaegL5_3	134038817	134039518	rnd_4_family_371_DNA_hAT_hATx_+				reference
AaegL5_3_134453421_134454096_rnd_1_family_31_LTR_Gypsy_-	0	0	0	21	0	0	AaegL5_3	134453421	134454096	rnd_1_family_31_LTR_Gypsy_-				reference
AaegL5_3_136164172_136164782_rnd_1_family_377_DNA_TcMar_-	0	1	2	24	9	9	AaegL5_3	136164172	136164782	rnd_1_family_377_DNA_TcMar_-	ID=AAEL019860	protein_coding_gene	ID=AAEL019860;description=unspecified product	reference
AaegL5_3_142835933_142836630_rnd_1_family_555_Unknown_span_142835933_142836630_-	19	1	9	23	13	15	AaegL5_3	142835933	142836630	rnd_1_family_555_Unknown_span_142835933_142836630_-	ID=AAEL011470	protein_coding_gene	ID=AAEL011470;description=cis%2Ccis-muconate transport protein MucK%2C putative	reference
AaegL5_3_146923713_146924556_rnd_1_family_233_LTR_Copia_span_146923713_146924556_-	0	6	0	24	18	17	AaegL5_3	146923713	146924556	rnd_1_family_233_LTR_Copia_span_146923713_146924556_-	ID=AAEL024949	ncRNA_gene	ID=AAEL024949;description=unspecified product	reference
AaegL5_3_146923766_146924417_rnd_1_family_9_LTR_Copia_span_146923766_146924417_-	0	6	0	24	18	17	AaegL5_3	146923766	146924417	rnd_1_family_9_LTR_Copia_span_146923766_146924417_-	ID=AAEL024949	ncRNA_gene	ID=AAEL024949;description=unspecified product	reference
AaegL5_3_150690672_150691458_rnd_3_family_308_DNA_+	0	0	2	21	4	0	AaegL5_3	150690672	150691458	rnd_3_family_308_DNA_+	ID=AAEL006201	protein_coding_gene	ID=AAEL006201;description=unspecified product	reference
AaegL5_3_16016866_16017490_rnd_5_family_586_Unknown_+	0	0	0	24	11	11	AaegL5_3	16016866	16017490	rnd_5_family_586_Unknown_+				reference
AaegL5_3_16191821_16192495_rnd_1_family_31_LTR_Gypsy_+	0	0	0	23	0	5	AaegL5_3	16191821	16192495	rnd_1_family_31_LTR_Gypsy_+				reference
AaegL5_3_162032491_162033163_rnd_3_family_1017_DNA_TcMar_-	0	0	0	8	18	16	AaegL5_3	162032491	162033163	rnd_3_family_1017_DNA_TcMar_-	ID=AAEL028101	protein_coding_gene	ID=AAEL028101;description=unspecified product	reference
AaegL5_3_170130752_170131469_rnd_1_family_377_DNA_TcMar_span_170130752_170131469_+	0	1	0	23	18	21	AaegL5_3	170130752	170131469	rnd_1_family_377_DNA_TcMar_span_170130752_170131469_+	ID=AAEL006797	protein_coding_gene	ID=AAEL006797;description=F-box/leucine rich repeat protein	reference
AaegL5_3_172504808_172505447_rnd_1_family_498_LTR_Copia_+	0	0	0	24	14	19	AaegL5_3	172504808	172505447	rnd_1_family_498_LTR_Copia_+	ID=AAEL008662	protein_coding_gene	ID=AAEL008662;description=mixed-lineage leukemia protein	reference
AaegL5_3_172590041_172590651_rnd_6_family_493_Unknown_+	0	0	1	24	12	18	AaegL5_3	172590041	172590651	rnd_6_family_493_Unknown_+	ID=AAEL008660	protein_coding_gene	ID=AAEL008660;description=Fig-alpha [Source:UniProtKB/TrEMBL%3BAcc:A0A1S4FK79]	reference
AaegL5_3_185471883_185472555_rnd_3_family_1017_DNA_TcMar_-	7	3	2	18	17	2	AaegL5_3	185471883	185472555	rnd_3_family_1017_DNA_TcMar_-	ID=AAEL000417	protein_coding_gene	ID=AAEL000417;description=monocarboxylate transporter	reference
AaegL5_3_202741851_202742481_rnd_1_family_350_DNA_CMC_EnSpm_-	19	1	6	23	18	21	AaegL5_3	202741851	202742481	rnd_1_family_350_DNA_CMC_EnSpm_-	ID=AAEL009811	protein_coding_gene	ID=AAEL009811;description=unspecified product	reference
AaegL5_3_208349879_208350796_rnd_1_family_91_LINE_Jockey_span_208349879_208350796_+	1	12	13	9	2	12	AaegL5_3	208349879	208350796	rnd_1_family_91_LINE_Jockey_span_208349879_208350796_+				reference
AaegL5_3_212584267_212584975_rnd_1_family_841_DNA_span_212584267_212584975_-	2	0	1	7	17	3	AaegL5_3	212584267	212584975	rnd_1_family_841_DNA_span_212584267_212584975_-	ID=AAEL000176	protein_coding_gene	ID=AAEL000176;description=unspecified product	reference
AaegL5_3_213477483_213478242_rnd_1_family_200_DNA_CMC_Transib_-	19	1	2	21	17	26	AaegL5_3	213477483	213478242	rnd_1_family_200_DNA_CMC_Transib_-				reference
AaegL5_3_21371894_21372670_rnd_1_family_71_DNA_-	0	0	0	11	15	28	AaegL5_3	21371894	21372670	rnd_1_family_71_DNA_-				reference
AaegL5_3_244449083_244449706_rnd_1_family_350_DNA_CMC_EnSpm_+	8	0	1	17	18	22	AaegL5_3	244449083	244449706	rnd_1_family_350_DNA_CMC_EnSpm_+	ID=AAEL000788	protein_coding_gene	ID=AAEL000788;description=matrix metalloproteinase	reference
AaegL5_3_285221553_285222211_rnd_6_family_458_DNA_Crypton_+	5	0	18	9	16	21	AaegL5_3	285221553	285222211	rnd_6_family_458_DNA_Crypton_+				reference
AaegL5_3_2966951_2967573_rnd_4_family_1277_Unknown_+	0	0	0	3	0	25	AaegL5_3	2966951	2967573	rnd_4_family_1277_Unknown_+				reference
AaegL5_3_316776933_316777593_rnd_1_family_31_LTR_Gypsy_-	5	1	3	10	0	24	AaegL5_3	316776933	316777593	rnd_1_family_31_LTR_Gypsy_-	ID=AAEL022221	protein_coding_gene	ID=AAEL022221;description=unspecified product	reference
AaegL5_3_320345866_320346547_rnd_1_family_426_DNA_CMC_Chapaev_span_320345866_320346547_-	0	4	10	21	18	14	AaegL5_3	320345866	320346547	rnd_1_family_426_DNA_CMC_Chapaev_span_320345866_320346547_-	ID=AAEL023588	protein_coding_gene	ID=AAEL023588;description=unspecified product	reference
AaegL5_3_329838956_329839614_rnd_1_family_31_LTR_Gypsy_-	6	0	2	21	18	28	AaegL5_3	329838956	329839614	rnd_1_family_31_LTR_Gypsy_-	ID=AAEL019453	protein_coding_gene	ID=AAEL019453;description=unspecified product	reference
AaegL5_3_337935169_337936076_rnd_1_family_463_LTR_Gypsy_span_337935169_337936076_-	1	0	3	24	18	28	AaegL5_3	337935169	337936076	rnd_1_family_463_LTR_Gypsy_span_337935169_337936076_-	ID=AAEL011905	protein_coding_gene	ID=AAEL011905;description=myosin i	reference
AaegL5_3_344420602_344421400_rnd_1_family_341_LTR_Gypsy_-	6	0	4	24	7	24	AaegL5_3	344420602	344421400	rnd_1_family_341_LTR_Gypsy_-	ID=AAEL017361	protein_coding_gene	ID=AAEL017361;Name=Or115;description=odorant receptor	reference
AaegL5_3_351387259_351387881_rnd_4_family_276_DNA_span_351387259_351387881_-	0	5	0	24	15	15	AaegL5_3	351387259	351387881	rnd_4_family_276_DNA_span_351387259_351387881_-				reference
AaegL5_3_383531516_383532224_rnd_1_family_83_DNA_span_383531516_383532224_+	0	2	0	16	18	13	AaegL5_3	383531516	383532224	rnd_1_family_83_DNA_span_383531516_383532224_+	ID=AAEL005476	protein_coding_gene	ID=AAEL005476;description=unspecified product	reference
AaegL5_3_386125310_386126096_rnd_4_family_276_DNA_+	0	0	0	11	18	17	AaegL5_3	386125310	386126096	rnd_4_family_276_DNA_+	ID=AAEL000536	protein_coding_gene	ID=AAEL000536;description=unspecified product	reference
AaegL5_3_401395174_401395799_rnd_1_family_350_DNA_CMC_EnSpm_-	0	0	0	24	18	25	AaegL5_3	401395174	401395799	rnd_1_family_350_DNA_CMC_EnSpm_-	ID=AAEL019728	protein_coding_gene	ID=AAEL019728;Name=SOCS;description=suppressor of cytokine signaling	reference
AaegL5_3_402340346_402341314_rnd_1_family_469_DNA_TcMar_Tc1_+	0	2	0	24	18	28	AaegL5_3	402340346	402341314	rnd_1_family_469_DNA_TcMar_Tc1_+	ID=AAEL004098	protein_coding_gene	ID=AAEL004098;description=neuromusculin	reference
AaegL5_3_403213951_403214730_rnd_1_family_123_DNA_-	0	2	7	24	18	14	AaegL5_3	403213951	403214730	rnd_1_family_123_DNA_-				reference
AaegL5_3_403381213_403381893_rnd_1_family_465_LINE_I_-	3	0	2	19	16	28	AaegL5_3	403381213	403381893	rnd_1_family_465_LINE_I_-	ID=AAEL004083	protein_coding_gene	ID=AAEL004083;description=WD-repeat protein	reference
AaegL5_3_406982415_406983314_rnd_1_family_1039_DNA_Kolobok_Hydra_span_406982415_406983314_+	0	8	0	24	18	28	AaegL5_3	406982415	406983314	rnd_1_family_1039_DNA_Kolobok_Hydra_span_406982415_406983314_+	ID=AAEL018174	protein_coding_gene	ID=AAEL018174;description=unspecified product	reference
AaegL5_3_48154991_48155805_rnd_5_family_134_DNA_hAT_Tip100_span_48154991_48155805_-	19	9	16	12	3	27	AaegL5_3	48154991	48155805	rnd_5_family_134_DNA_hAT_Tip100_span_48154991_48155805_-				reference
AaegL5_3_55591142_55591992_rnd_1_family_176_DNA_TcMar_Fot1_span_55591142_55591992_-	0	0	0	20	17	27	AaegL5_3	55591142	55591992	rnd_1_family_176_DNA_TcMar_Fot1_span_55591142_55591992_-	ID=AAEL023337	ncRNA_gene	ID=AAEL023337;description=unspecified product	reference
AaegL5_3_57794509_57795176_rnd_3_family_1017_DNA_TcMar_+	11	0	4	18	17	28	AaegL5_3	57794509	57795176	rnd_3_family_1017_DNA_TcMar_+				reference
AaegL5_3_58138110_58138769_rnd_1_family_259_SINE_ID_span_58138110_58138769_-	5	0	6	21	18	23	AaegL5_3	58138110	58138769	rnd_1_family_259_SINE_ID_span_58138110_58138769_-				reference
AaegL5_3_59175687_59176519_rnd_1_family_609_DNA_TcMar_+	7	0	2	24	18	28	AaegL5_3	59175687	59176519	rnd_1_family_609_DNA_TcMar_+				reference
AaegL5_3_60741918_60742665_rnd_1_family_56_DNA_CMC_Chapaev_+	0	2	0	24	15	25	AaegL5_3	60741918	60742665	rnd_1_family_56_DNA_CMC_Chapaev_+				reference
AaegL5_3_62859904_62860680_rnd_1_family_163_LTR_Gypsy_+	0	5	19	0	0	8	AaegL5_3	62859904	62860680	rnd_1_family_163_LTR_Gypsy_+	ID=AAEL006249	protein_coding_gene	ID=AAEL006249;description=poly(a) polymerase cid (pap) (caffein-induced death protein)	reference
AaegL5_3_65794376_65795046_rnd_1_family_31_LTR_Gypsy_-	5	0	18	21	1	13	AaegL5_3	65794376	65795046	rnd_1_family_31_LTR_Gypsy_-	ID=AAEL020547	protein_coding_gene	ID=AAEL020547;description=unspecified product	reference
AaegL5_3_73362254_73362950_rnd_4_family_371_DNA_hAT_hATx_span_73362254_73362950_+	20	12	1	20	18	22	AaegL5_3	73362254	73362950	rnd_4_family_371_DNA_hAT_hATx_span_73362254_73362950_+				reference
AaegL5_3_73381915_73382529_rnd_5_family_789_LTR_Pao_-	5	1	19	24	16	25	AaegL5_3	73381915	73382529	rnd_5_family_789_LTR_Pao_-				reference
AaegL5_3_77284701_77285347_rnd_1_family_463_LTR_Gypsy_-	20	1	14	24	18	27	AaegL5_3	77284701	77285347	rnd_1_family_463_LTR_Gypsy_-				reference
AaegL5_3_84012998_84013680_rnd_1_family_129_LINE_RTE_BovB_+	0	0	0	24	17	22	AaegL5_3	84012998	84013680	rnd_1_family_129_LINE_RTE_BovB_+	ID=AAEL020893	protein_coding_gene	ID=AAEL020893;description=unspecified product	reference
AaegL5_3_85028727_85029539_rnd_1_family_411_Unknown_+	20	8	1	23	18	22	AaegL5_3	85028727	85029539	rnd_1_family_411_Unknown_+	ID=AAEL003891	protein_coding_gene	ID=AAEL003891;description=Ctl transporter [Source:UniProtKB/TrEMBL%3BAcc:A0A1S4F6B7]	reference
AaegL5_1_105195379_105196306_rnd_1_family_322_Unknown_.	6	0	4	21	15	0	AaegL5_1	105195379	105196306	rnd_1_family_322_Unknown_.	ID=AAEL004238	protein_coding_gene	ID=AAEL004238;description=unspecified product	nonreference
AaegL5_1_108054851_108055215_rnd_1_family_133_DNA_TcMar_.	3	0	6	22	13	0	AaegL5_1	108054851	108055215	rnd_1_family_133_DNA_TcMar_.	ID=AAEL002903	protein_coding_gene	ID=AAEL002903;Name=p110;description=phosphatidylinositol 3-kinase catalytic subunit alpha%2C beta%2C delta	nonreference
AaegL5_1_109148444_109149203_rnd_3_family_308_DNA_.	4	0	4	18	15	0	AaegL5_1	109148444	109149203	rnd_3_family_308_DNA_.				nonreference
AaegL5_1_116924932_116925416_rnd_1_family_771_Unknown_.	2	0	1	22	4	0	AaegL5_1	116924932	116925416	rnd_1_family_771_Unknown_.	ID=AAEL005834	protein_coding_gene	ID=AAEL005834;Name=GPRDOP2;description=GPCR Dopamine Family	nonreference
AaegL5_1_123399422_123399704_rnd_1_family_1128_Unknown_.	13	0	2	22	13	0	AaegL5_1	123399422	123399704	rnd_1_family_1128_Unknown_.	ID=AAEL028013	protein_coding_gene	ID=AAEL028013;description=unspecified product	nonreference
AaegL5_1_156333257_156334246_rnd_1_family_95_Unknown_.	18	11	15	4	2	4	AaegL5_1	156333257	156334246	rnd_1_family_95_Unknown_.				nonreference
AaegL5_1_16730275_16730670_rnd_1_family_500_LTR_Gypsy_.	8	0	0	4	15	0	AaegL5_1	16730275	16730670	rnd_1_family_500_LTR_Gypsy_.	ID=AAEL013847	protein_coding_gene	ID=AAEL013847;description=diacylglycerol kinase%2C zeta%2C iota	nonreference
AaegL5_1_171142911_171143595_rnd_5_family_2011_LTR_Gypsy_.	5	12	11	0	0	2	AaegL5_1	171142911	171143595	rnd_5_family_2011_LTR_Gypsy_.	ID=AAEL027890	protein_coding_gene	ID=AAEL027890;description=unspecified product	nonreference
AaegL5_1_173769232_173769679_rnd_1_family_321_SINE_tRNA_.	5	3	16	3	1	1	AaegL5_1	173769232	173769679	rnd_1_family_321_SINE_tRNA_.	ID=AAEL008414	protein_coding_gene	ID=AAEL008414;description=unspecified product	nonreference
AaegL5_1_174363958_174364185_rnd_1_family_411_Unknown_.	3	4	15	0	1	0	AaegL5_1	174363958	174364185	rnd_1_family_411_Unknown_.				nonreference
AaegL5_1_177727147_177728821_rnd_1_family_1092_DNA_.	9	6	17	5	0	17	AaegL5_1	177727147	177728821	rnd_1_family_1092_DNA_.	ID=AAEL002741	protein_coding_gene	ID=AAEL002741;Name=SCRB6;description=Class B Scavenger Receptor (CD36 domain).	nonreference
AaegL5_1_193655478_193655852_rnd_1_family_522_DNA_Zator_.	3	0	2	14	14	0	AaegL5_1	193655478	193655852	rnd_1_family_522_DNA_Zator_.	ID=AAEL020002	protein_coding_gene	ID=AAEL020002;description=unspecified product	nonreference
AaegL5_1_196078411_196078773_rnd_1_family_341_LTR_Gypsy_.	17	3	0	6	5	11	AaegL5_1	196078411	196078773	rnd_1_family_341_LTR_Gypsy_.	ID=AAEL020570	protein_coding_gene	ID=AAEL020570;description=unspecified product	nonreference
AaegL5_1_198259232_198259684_rnd_1_family_234_DNA_Sola_.	17	3	0	5	0	8	AaegL5_1	198259232	198259684	rnd_1_family_234_DNA_Sola_.	ID=AAEL007518	protein_coding_gene	ID=AAEL007518;description=complexin%2C putative	nonreference
AaegL5_1_242700205_242700753_rnd_5_family_714_Unknown_.	5	0	1	7	14	0	AaegL5_1	242700205	242700753	rnd_5_family_714_Unknown_.	ID=AAEL000079	protein_coding_gene	ID=AAEL000079;description=unspecified product	nonreference
AaegL5_1_250659911_250660170_rnd_1_family_158_DNA_Zator_.	7	0	1	22	6	0	AaegL5_1	250659911	250660170	rnd_1_family_158_DNA_Zator_.	ID=AAEL003918	protein_coding_gene	ID=AAEL003918;description=calcium-dependent protein kinase	nonreference
AaegL5_1_263965081_263965311_rnd_1_family_107_Unknown_.	0	0	0	21	2	0	AaegL5_1	263965081	263965311	rnd_1_family_107_Unknown_.				nonreference
AaegL5_1_268073580_268073876_rnd_1_family_149_DNA_hAT_Tip100_.	7	0	2	22	4	0	AaegL5_1	268073580	268073876	rnd_1_family_149_DNA_hAT_Tip100_.	ID=AAEL010407	protein_coding_gene	ID=AAEL010407;description=unspecified product	nonreference
AaegL5_1_269487483_269487738_rnd_1_family_677_DNA_TcMar_Tc1_.	0	0	3	22	2	0	AaegL5_1	269487483	269487738	rnd_1_family_677_DNA_TcMar_Tc1_.	ID=AAEL019844	protein_coding_gene	ID=AAEL019844;description=unspecified product	nonreference
AaegL5_1_271388321_271388469_rnd_1_family_226_DNA_hAT_Ac_.	16	1	0	0	0	0	AaegL5_1	271388321	271388469	rnd_1_family_226_DNA_hAT_Ac_.	ID=AAEL019513	protein_coding_gene	ID=AAEL019513;description=unspecified product	nonreference
AaegL5_1_271402372_271402953_rnd_1_family_337_DNA_Sola_.	18	0	1	15	7	0	AaegL5_1	271402372	271402953	rnd_1_family_337_DNA_Sola_.	ID=AAEL014891	protein_coding_gene	ID=AAEL014891;Name=CYP6P12;description=cytochrome P450	nonreference
AaegL5_1_271462368_271462786_rnd_1_family_737_Unknown_.	0	0	0	22	1	0	AaegL5_1	271462368	271462786	rnd_1_family_737_Unknown_.	ID=AAEL019513	protein_coding_gene	ID=AAEL019513;description=unspecified product	nonreference
AaegL5_1_271576927_271578244_rnd_1_family_34_SINE_tRNA_.	0	0	1	23	5	0	AaegL5_1	271576927	271578244	rnd_1_family_34_SINE_tRNA_.	ID=AAEL011941	protein_coding_gene	ID=AAEL011941;description=oxidase/peroxidase	nonreference
AaegL5_1_280262341_280262977_rnd_1_family_351_DNA_hAT_hATm_.	17	1	3	21	11	18	AaegL5_1	280262341	280262977	rnd_1_family_351_DNA_hAT_hATm_.				nonreference
AaegL5_1_284608079_284608496_rnd_1_family_29_DNA_.	15	0	4	5	2	0	AaegL5_1	284608079	284608496	rnd_1_family_29_DNA_.	ID=AAEL012393	protein_coding_gene	ID=AAEL012393;description=unspecified product	nonreference
AaegL5_1_286419545_286420010_rnd_1_family_696_Unknown_.	18	7	8	0	10	14	AaegL5_1	286419545	286420010	rnd_1_family_696_Unknown_.	ID=AAEL011934	protein_coding_gene	ID=AAEL011934;Name=GSTZ1;description=glutathione transferase	nonreference
AaegL5_1_294719346_294719657_rnd_4_family_964_LTR_Copia_.	18	0	4	19	2	0	AaegL5_1	294719346	294719657	rnd_4_family_964_LTR_Copia_.				nonreference
AaegL5_1_298994431_298994871_rnd_1_family_849_DNA_.	0	0	0	21	0	0	AaegL5_1	298994431	298994871	rnd_1_family_849_DNA_.	ID=AAEL026442	ncRNA_gene	ID=AAEL026442;description=unspecified product	nonreference
AaegL5_1_301153327_301153942_rnd_3_family_12_Unknown_.	2	0	2	22	13	0	AaegL5_1	301153327	301153942	rnd_3_family_12_Unknown_.	ID=AAEL001062	protein_coding_gene	ID=AAEL001062;description=unspecified product	nonreference
AaegL5_1_301236516_301236900_rnd_1_family_844_Unknown_.	0	0	0	23	4	0	AaegL5_1	301236516	301236900	rnd_1_family_844_Unknown_.	ID=AAEL010582	protein_coding_gene	ID=AAEL010582;Name=GSTD11;description=glutathione transferase	nonreference
AaegL5_1_306655642_306656012_rnd_1_family_378_LINE_RTE_BovB_.	5	0	1	3	14	0	AaegL5_1	306655642	306656012	rnd_1_family_378_LINE_RTE_BovB_.	ID=AAEL023895	protein_coding_gene	ID=AAEL023895;description=unspecified product	nonreference
AaegL5_1_32642711_32643249_rnd_1_family_212_DNA_.	4	0	2	7	15	0	AaegL5_1	32642711	32643249	rnd_1_family_212_DNA_.	ID=AAEL020559	protein_coding_gene	ID=AAEL020559;Name=STAT;description=JAKSTAT pathway signalling transcription factor	nonreference
AaegL5_1_38716524_38716796_rnd_1_family_272_DNA_CMC_EnSpm_.	0	0	1	20	2	0	AaegL5_1	38716524	38716796	rnd_1_family_272_DNA_CMC_EnSpm_.	ID=AAEL019481	protein_coding_gene	ID=AAEL019481;description=unspecified product	nonreference
AaegL5_1_52341122_52341376_rnd_1_family_48_Unknown_.	6	0	2	23	9	0	AaegL5_1	52341122	52341376	rnd_1_family_48_Unknown_.	ID=AAEL006825	protein_coding_gene	ID=AAEL006825;description=unspecified product	nonreference
AaegL5_1_54261240_54261498_rnd_1_family_1067_LINE_RTE_.	6	0	0	11	14	0	AaegL5_1	54261240	54261498	rnd_1_family_1067_LINE_RTE_.				nonreference
AaegL5_1_63823376_63823848_rnd_1_family_34_SINE_tRNA_.	3	0	3	21	14	0	AaegL5_1	63823376	63823848	rnd_1_family_34_SINE_tRNA_.	ID=AAEL007915	protein_coding_gene	ID=AAEL007915;description=Moesin/ezrin/radixin homolog 1 [Source:UniProtKB/TrEMBL%3BAcc:A0A1S4FI28]	nonreference
AaegL5_2_109392995_109393195_rnd_1_family_34_SINE_tRNA_.	5	0	0	22	3	4	AaegL5_2	109392995	109393195	rnd_1_family_34_SINE_tRNA_.				nonreference
AaegL5_2_112346697_112348173_rnd_1_family_30_DNA_.	0	0	0	15	15	9	AaegL5_2	112346697	112348173	rnd_1_family_30_DNA_.	ID=AAEL015314	protein_coding_gene	ID=AAEL015314;description=cAMP-dependent protein kinase type ii regulatory subunit	nonreference
AaegL5_2_122399661_122400066_rnd_5_family_955_Unknown_.	5	0	0	17	16	10	AaegL5_2	122399661	122400066	rnd_5_family_955_Unknown_.	ID=AAEL028189	ncRNA_gene	ID=AAEL028189;description=unspecified product	nonreference
AaegL5_2_162256773_162257315_rnd_4_family_133_Unknown_.	1	12	9	0	2	1	AaegL5_2	162256773	162257315	rnd_4_family_133_Unknown_.				nonreference
AaegL5_2_166963461_166963841_rnd_1_family_813_Unknown_.	17	4	5	2	1	2	AaegL5_2	166963461	166963841	rnd_1_family_813_Unknown_.				nonreference
AaegL5_2_186267514_186268909_rnd_1_family_791_LTR_Copia_.	5	13	14	1	0	10	AaegL5_2	186267514	186268909	rnd_1_family_791_LTR_Copia_.				nonreference
AaegL5_2_187028192_187028719_rnd_1_family_149_DNA_hAT_Tip100_.	15	0	0	21	14	14	AaegL5_2	187028192	187028719	rnd_1_family_149_DNA_hAT_Tip100_.	ID=AAEL011458	protein_coding_gene	ID=AAEL011458;description=unspecified product	nonreference
AaegL5_2_187416907_187417196_rnd_1_family_448_Unknown_.	10	0	0	7	17	14	AaegL5_2	187416907	187417196	rnd_1_family_448_Unknown_.	ID=AAEL023512	protein_coding_gene	ID=AAEL023512;description=unspecified product	nonreference
AaegL5_2_196130477_196130847_rnd_1_family_247_DNA_.	17	1	9	17	12	14	AaegL5_2	196130477	196130847	rnd_1_family_247_DNA_.	ID=AAEL003731	protein_coding_gene	ID=AAEL003731;description=nuclear body associated kinase%2C putative	nonreference
AaegL5_2_214962457_214962763_rnd_5_family_488_Unknown_.	11	12	12	10	0	6	AaegL5_2	214962457	214962763	rnd_5_family_488_Unknown_.	ID=AAEL008641	protein_coding_gene	ID=AAEL008641;description=GTP-binding protein (o) alpha subunit%2C gnao	nonreference
AaegL5_2_239938565_239938941_rnd_1_family_496_DNA_.	0	11	6	0	0	2	AaegL5_2	239938565	239938941	rnd_1_family_496_DNA_.				nonreference
AaegL5_2_246894802_246895563_rnd_5_family_153_Unknown_.	17	1	4	2	7	12	AaegL5_2	246894802	246895563	rnd_5_family_153_Unknown_.	ID=AAEL009430	protein_coding_gene	ID=AAEL009430;description=unspecified product	nonreference
AaegL5_2_256296103_256296536_rnd_1_family_919_Unknown_.	9	8	19	13	5	5	AaegL5_2	256296103	256296536	rnd_1_family_919_Unknown_.	ID=AAEL003528	protein_coding_gene	ID=AAEL003528;description=cdc73 domain protein	nonreference
AaegL5_2_261663762_261664116_rnd_1_family_235_DNA_Sola_.	0	10	12	1	2	0	AaegL5_2	261663762	261664116	rnd_1_family_235_DNA_Sola_.	ID=AAEL026751	protein_coding_gene	ID=AAEL026751;description=unspecified product	nonreference
AaegL5_2_291381581_291381823_rnd_5_family_3023_DNA_hAT_Ac_.	16	1	0	1	0	2	AaegL5_2	291381581	291381823	rnd_5_family_3023_DNA_hAT_Ac_.	ID=AAEL007443	protein_coding_gene	ID=AAEL007443;description=serine/threonine protein kinase	nonreference
AaegL5_2_312020665_312021508_rnd_1_family_734_LTR_Gypsy_.	17	0	0	14	8	7	AaegL5_2	312020665	312021508	rnd_1_family_734_LTR_Gypsy_.				nonreference
AaegL5_2_341337420_341337733_rnd_1_family_158_DNA_Zator_.	15	10	0	6	1	5	AaegL5_2	341337420	341337733	rnd_1_family_158_DNA_Zator_.	ID=AAEL010283	protein_coding_gene	ID=AAEL010283;description=unspecified product	nonreference
AaegL5_2_343130107_343131064_rnd_1_family_369_DNA_CMC_Transib_.	1	5	18	4	0	2	AaegL5_2	343130107	343131064	rnd_1_family_369_DNA_CMC_Transib_.	ID=AAEL017545	protein_coding_gene	ID=AAEL017545;description=unspecified product	nonreference
AaegL5_2_343827921_343828110_rnd_1_family_243_DNA_Sola_.	3	10	0	0	0	2	AaegL5_2	343827921	343828110	rnd_1_family_243_DNA_Sola_.	ID=AAEL009723	protein_coding_gene	ID=AAEL009723;description=fibrinogen and fibronectin	nonreference
AaegL5_2_345201699_345202095_rnd_1_family_411_Unknown_.	11	0	0	0	15	11	AaegL5_2	345201699	345202095	rnd_1_family_411_Unknown_.	ID=AAEL007329	protein_coding_gene	ID=AAEL007329;description=unspecified product	nonreference
AaegL5_2_351088912_351089311_rnd_6_family_287_LINE_I_.	5	0	0	18	18	9	AaegL5_2	351088912	351089311	rnd_6_family_287_LINE_I_.	ID=AAEL014533	protein_coding_gene	ID=AAEL014533;description=unspecified product	nonreference
AaegL5_2_351232666_351233040_rnd_1_family_1616_Unknown_.	0	0	0	0	16	13	AaegL5_2	351232666	351233040	rnd_1_family_1616_Unknown_.	ID=AAEL013466	protein_coding_gene	ID=AAEL013466;description=ankyrin 2%2C3/unc44	nonreference
AaegL5_2_351248110_351248584_rnd_1_family_504_Unknown_.	0	0	0	0	15	9	AaegL5_2	351248110	351248584	rnd_1_family_504_Unknown_.	ID=AAEL013466	protein_coding_gene	ID=AAEL013466;description=ankyrin 2%2C3/unc44	nonreference
AaegL5_2_351287507_351287949_rnd_1_family_712_Unknown_.	0	0	0	0	16	13	AaegL5_2	351287507	351287949	rnd_1_family_712_Unknown_.	ID=AAEL013466	protein_coding_gene	ID=AAEL013466;description=ankyrin 2%2C3/unc44	nonreference
AaegL5_2_351340950_351341397_rnd_4_family_872_SINE_tRNA_.	2	0	0	22	13	7	AaegL5_2	351340950	351341397	rnd_4_family_872_SINE_tRNA_.	ID=AAEL013466	protein_coding_gene	ID=AAEL013466;description=ankyrin 2%2C3/unc44	nonreference
AaegL5_2_351471388_351471874_rnd_1_family_696_Unknown_.	0	0	0	0	18	14	AaegL5_2	351471388	351471874	rnd_1_family_696_Unknown_.	ID=AAEL013466	protein_coding_gene	ID=AAEL013466;description=ankyrin 2%2C3/unc44	nonreference
AaegL5_2_379691770_379692242_rnd_1_family_337_DNA_Sola_.	7	10	0	0	0	4	AaegL5_2	379691770	379692242	rnd_1_family_337_DNA_Sola_.	ID=AAEL009948	protein_coding_gene	ID=AAEL009948;Name=ALDH9948;description=aldehyde dehydrogenase	nonreference
AaegL5_2_383930100_383931236_rnd_1_family_235_DNA_Sola_.	16	10	0	2	7	12	AaegL5_2	383930100	383931236	rnd_1_family_235_DNA_Sola_.				nonreference
AaegL5_2_395152109_395153673_rnd_1_family_9_LTR_Copia_.	5	0	0	23	9	10	AaegL5_2	395152109	395153673	rnd_1_family_9_LTR_Copia_.	ID=AAEL008492	protein_coding_gene	ID=AAEL008492;description=unspecified product	nonreference
AaegL5_2_413387198_413387626_rnd_1_family_411_Unknown_.	13	0	0	21	5	4	AaegL5_2	413387198	413387626	rnd_1_family_411_Unknown_.	ID=AAEL001209	protein_coding_gene	ID=AAEL001209;description=sodium-dependent phosphate transporter	nonreference
AaegL5_2_424119473_424120280_rnd_1_family_235_DNA_Sola_.	0	0	0	12	2	24	AaegL5_2	424119473	424120280	rnd_1_family_235_DNA_Sola_.				nonreference
AaegL5_2_444454229_444454896_rnd_1_family_430_Unknown_.	1	0	0	15	16	8	AaegL5_2	444454229	444454896	rnd_1_family_430_Unknown_.	ID=AAEL005039	protein_coding_gene	ID=AAEL005039;description=unspecified product	nonreference
AaegL5_2_474097644_474097953_rnd_1_family_438_LTR_Pao_.	2	9	16	0	0	0	AaegL5_2	474097644	474097953	rnd_1_family_438_LTR_Pao_.	ID=AAEL007913	protein_coding_gene	ID=AAEL007913;description=sulfotransferase (sult)	nonreference
AaegL5_2_74192991_74193346_rnd_1_family_48_Unknown_.	13	2	6	22	0	3	AaegL5_2	74192991	74193346	rnd_1_family_48_Unknown_.				nonreference
AaegL5_2_78538019_78538391_rnd_1_family_188_DNA_TcMar_Fot1_.	8	0	0	14	13	25	AaegL5_2	78538019	78538391	rnd_1_family_188_DNA_TcMar_Fot1_.	ID=AAEL024570	protein_coding_gene	ID=AAEL024570;description=unspecified product	nonreference
AaegL5_2_92522551_92523876_rnd_1_family_426_DNA_CMC_Chapaev_.	11	13	14	11	7	5	AaegL5_2	92522551	92523876	rnd_1_family_426_DNA_CMC_Chapaev_.	ID=AAEL011349	protein_coding_gene	ID=AAEL011349;description=serine protease	nonreference
AaegL5_2_9878385_9879111_rnd_1_family_411_Unknown_.	2	4	15	0	0	0	AaegL5_2	9878385	9879111	rnd_1_family_411_Unknown_.	ID=AAEL000984	protein_coding_gene	ID=AAEL000984;description=unspecified product	nonreference
AaegL5_3_103074590_103074981_rnd_1_family_469_DNA_TcMar_Tc1_.	0	10	0	0	0	0	AaegL5_3	103074590	103074981	rnd_1_family_469_DNA_TcMar_Tc1_.	ID=AAEL018060	protein_coding_gene	ID=AAEL018060;description=unspecified product	nonreference
AaegL5_3_104447316_104447534_rnd_1_family_688_LINE_CR1_.	17	3	1	4	1	1	AaegL5_3	104447316	104447534	rnd_1_family_688_LINE_CR1_.	ID=AAEL000077	protein_coding_gene	ID=AAEL000077;description=cation efflux protein/ zinc transporter	nonreference
AaegL5_3_104590957_104591170_rnd_1_family_1024_LTR_Gypsy_.	4	0	0	23	2	3	AaegL5_3	104590957	104591170	rnd_1_family_1024_LTR_Gypsy_.	ID=AAEL024813	protein_coding_gene	ID=AAEL024813;Name=Gr7;description=gustatory receptor Gr7	nonreference
AaegL5_3_105003902_105004450_rnd_1_family_738_Unknown_.	2	0	0	20	0	2	AaegL5_3	105003902	105004450	rnd_1_family_738_Unknown_.	ID=AAEL000074	protein_coding_gene	ID=AAEL000074;Name=CLIPB1;description=Clip-Domain Serine Protease family B.	nonreference
AaegL5_3_111341427_111342432_rnd_1_family_212_DNA_.	19	6	7	20	6	4	AaegL5_3	111341427	111342432	rnd_1_family_212_DNA_.	ID=AAEL019444	protein_coding_gene	ID=AAEL019444;description=unspecified product	nonreference
AaegL5_3_111341459_111342199_rnd_1_family_1235_LTR_Pao_.	19	5	8	19	3	2	AaegL5_3	111341459	111342199	rnd_1_family_1235_LTR_Pao_.	ID=AAEL019444	protein_coding_gene	ID=AAEL019444;description=unspecified product	nonreference
AaegL5_3_138082380_138082778_rnd_1_family_642_LTR_Pao_.	16	9	0	17	8	3	AaegL5_3	138082380	138082778	rnd_1_family_642_LTR_Pao_.	ID=AAEL026392	protein_coding_gene	ID=AAEL026392;description=unspecified product	nonreference
AaegL5_3_178427113_178427466_rnd_1_family_34_SINE_tRNA_.	2	0	0	22	3	2	AaegL5_3	178427113	178427466	rnd_1_family_34_SINE_tRNA_.	ID=AAEL002097	protein_coding_gene	ID=AAEL002097;description=unspecified product	nonreference
AaegL5_3_187984968_187985766_rnd_1_family_266_LTR_Gypsy_.	10	0	8	15	17	6	AaegL5_3	187984968	187985766	rnd_1_family_266_LTR_Gypsy_.	ID=AAEL021427	ncRNA_gene	ID=AAEL021427;description=unspecified product	nonreference
AaegL5_3_194752623_194752882_rnd_1_family_341_LTR_Gypsy_.	0	10	12	0	2	8	AaegL5_3	194752623	194752882	rnd_1_family_341_LTR_Gypsy_.	ID=AAEL011786	protein_coding_gene	ID=AAEL011786;description=unspecified product	nonreference
AaegL5_3_200530086_200530453_rnd_6_family_3798_Unknown_.	0	7	16	1	1	1	AaegL5_3	200530086	200530453	rnd_6_family_3798_Unknown_.	ID=AAEL006656	protein_coding_gene	ID=AAEL006656;description=unspecified product	nonreference
AaegL5_3_202408918_202409284_rnd_1_family_107_Unknown_.	1	4	16	0	0	0	AaegL5_3	202408918	202409284	rnd_1_family_107_Unknown_.				nonreference
AaegL5_3_207936369_207937024_rnd_1_family_411_Unknown_.	15	12	15	6	2	3	AaegL5_3	207936369	207937024	rnd_1_family_411_Unknown_.	ID=AAEL007794	protein_coding_gene	ID=AAEL007794;description=defective proboscis extension response	nonreference
AaegL5_3_212572939_212573209_rnd_1_family_712_Unknown_.	3	11	0	0	0	0	AaegL5_3	212572939	212573209	rnd_1_family_712_Unknown_.	ID=AAEL000176	protein_coding_gene	ID=AAEL000176;description=unspecified product	nonreference
AaegL5_3_218682555_218682924_rnd_6_family_2096_LINE_L1_.	3	10	0	0	0	0	AaegL5_3	218682555	218682924	rnd_6_family_2096_LINE_L1_.	ID=AAEL025592	ncRNA_gene	ID=AAEL025592;description=unspecified product	nonreference
AaegL5_3_276034181_276036360_rnd_1_family_688_LINE_CR1_.	6	12	2	11	11	12	AaegL5_3	276034181	276036360	rnd_1_family_688_LINE_CR1_.	ID=AAEL012884	protein_coding_gene	ID=AAEL012884;description=unspecified product	nonreference
AaegL5_3_288642385_288643499_rnd_3_family_141_LINE_Jockey_.	13	12	7	7	3	3	AaegL5_3	288642385	288643499	rnd_3_family_141_LINE_Jockey_.	ID=AAEL019507	protein_coding_gene	ID=AAEL019507;description=unspecified product	nonreference
AaegL5_3_300839492_300839843_rnd_1_family_34_SINE_tRNA_.	0	0	0	21	5	2	AaegL5_3	300839492	300839843	rnd_1_family_34_SINE_tRNA_.	ID=AAEL006636	protein_coding_gene	ID=AAEL006636;Name=GPRLLK1_1;description=GPCR Leukokinin Family	nonreference
AaegL5_3_300919107_300919607_rnd_1_family_212_DNA_.	5	10	0	0	0	0	AaegL5_3	300919107	300919607	rnd_1_family_212_DNA_.				nonreference
AaegL5_3_301117482_301118385_rnd_1_family_467_Unknown_.	8	11	1	0	0	4	AaegL5_3	301117482	301118385	rnd_1_family_467_Unknown_.	ID=AAEL018304	protein_coding_gene	ID=AAEL018304;description=unspecified product	nonreference
AaegL5_3_315143350_315143739_rnd_1_family_677_DNA_TcMar_Tc1_.	4	0	0	15	17	2	AaegL5_3	315143350	315143739	rnd_1_family_677_DNA_TcMar_Tc1_.	ID=AAEL006027	protein_coding_gene	ID=AAEL006027;description=lipase	nonreference
AaegL5_3_315447038_315447417_rnd_1_family_147_Unknown_.	0	0	0	20	16	20	AaegL5_3	315447038	315447417	rnd_1_family_147_Unknown_.				nonreference
AaegL5_3_315667899_315668297_rnd_4_family_879_Unknown_.	0	0	4	17	15	18	AaegL5_3	315667899	315668297	rnd_4_family_879_Unknown_.	ID=AAEL006034	protein_coding_gene	ID=AAEL006034;description=Vanin-like protein 1 precursor%2C putative	nonreference
AaegL5_3_342935849_342937261_rnd_6_family_1738_Unknown_.	0	0	2	20	3	6	AaegL5_3	342935849	342937261	rnd_6_family_1738_Unknown_.	ID=AAEL019627	protein_coding_gene	ID=AAEL019627;description=unspecified product	nonreference
AaegL5_3_344968066_344968476_rnd_1_family_663_LTR_Pao_.	9	12	7	4	1	2	AaegL5_3	344968066	344968476	rnd_1_family_663_LTR_Pao_.				nonreference
AaegL5_3_351154003_351154309_rnd_1_family_866_Unknown_.	19	4	0	13	3	8	AaegL5_3	351154003	351154309	rnd_1_family_866_Unknown_.	ID=AAEL011928	protein_coding_gene	ID=AAEL011928;description=unspecified product	nonreference
AaegL5_3_58045326_58045817_rnd_1_family_147_Unknown_.	7	0	2	22	12	23	AaegL5_3	58045326	58045817	rnd_1_family_147_Unknown_.				nonreference
AaegL5_3_6468542_6468708_rnd_1_family_242_DNA_Sola_.	2	0	0	17	16	18	AaegL5_3	6468542	6468708	rnd_1_family_242_DNA_Sola_.	ID=AAEL027506	protein_coding_gene	ID=AAEL027506;description=unspecified product	nonreference
AaegL5_3_89475382_89475723_rnd_1_family_117_Unknown_.	1	0	0	21	0	10	AaegL5_3	89475382	89475723	rnd_1_family_117_Unknown_.	ID=AAEL005215	protein_coding_gene	ID=AAEL005215;description=unspecified product	nonreference
