## Supplemental Table 3 for "The contribution of transposable element insertions to genetic diversity in *Aedes aegypti* populations"

### Sheet: Supplementary_Table_3_VGSC
TE	Genotypes
AaegL5_3_316003069_316003804_rnd_1_family_56_DNA_CMC_Chapaev-	['0', '0', '0', '0', '0', '0', '0', '0', '1', '0', '1', '0', '1', '0', '0', '0', '1', '0', '0', '0', '0', '0', '0']
AaegL5_3_316080722_V410L_encoding_1	['1', '1', '1', '1', '1', '1', '1', '1', '0', '1', '1', '1', '0', '1', '1', '1', '0', '1', '1', '1', '1', '1', '1']
AaegL5_3_315983763_V1016I_encoding_1	['1', '1', '1', '1', '1', '1', '1', '1', '0', '1', '1', '1', '0', '1', '1', '1', '0', '1', '1', '1', '1', '1', '1']
AaegL5_3_315999297_I915K_encoding_1	['1', '1', '1', '1', '1', '1', '1', '1', '0', '1', '1', '1', '0', '1', '1', '1', '0', '1', '1', '1', '1', '1', '1']
AaegL5_3_316014588_S723T_encoding_1	['1', '1', '1', '1', '0', '1', '1', '1', '0', '1', '1', '1', '0', '1', '1', '1', '0', '1', '1', '1', '1', '1', '1']
AaegL5_3_316080722_V410L_encoding_2	['0', '1', '0', '0', '0', '1', '1', '1', '0', '0', '0', '0', '0', '1', '1', '1', '0', '0', '0', '0', '0', '1', '0']
AaegL5_3_315983763_V1016I_encoding_2	['0', '1', '0', '0', '0', '1', '1', '1', '0', '0', '0', '0', '0', '1', '1', '1', '0', '0', '0', '0', '0', '1', '0']
AaegL5_3_315999297_I915K_encoding_2	['0', '1', '0', '0', '0', '1', '1', '1', '0', '0', '0', '0', '0', '1', '1', '1', '0', '0', '0', '0', '0', '1', '0']
AaegL5_3_316014588_S723T_encoding_2	['0', '1', '0', '0', '0', '1', '1', '1', '0', '0', '0', '0', '0', '1', '1', '1', '0', '1', '0', '0', '0', '1', '0']
