## Supplemental Table 4 for "The contribution of transposable element insertions to genetic diversity in *Aedes aegypti* populations"

### Sheet: Supplementary_Table_4_rdl
TE	Genotypes
AaegL5_2_41725574_41726326_rnd_5_family_3694_DNA_CMC_Chapaev-	['1', '1', '1', '0', '1', '1', '1', '0', '1', '1', '0', '0', '0', '0', '1', '0', '0', '1', '1', '0', '0', '0', '1', '0', '0', '0', '0']	Reference
AaegL5_2_41847790_A301S_encoding_1	['1', '1', '1', '0', '1', '1', '1', '0', '1', '1', '1', '0', '0', '0', '1', '0', '1', '1', '0', '0', '1', '1', '0', '0', '0', '1', '0']	Reference
AaegL5_2_41823703_41825439_rnd_5_family_921_LINE_R1.	['1', '0', '0', '0', '0', '0', '0', '0', '1', '0', '0', '0', '0', '0', '0', '0', '0', '0', '0', '0', '0', '0', '0', '0', '0', '0', '0']	Non-Reference
AaegL5_2_41847790_A301S_encoding_2	['1', '1', '1', '0', '0', '0', '0', '0', '1', '0', '1', '0', '0', '0', '0', '0', '0', '0', '0', '0', '0', '0', '0', '0', '0', '0', '0']	Non-Reference
AaegL5_2_41825280_41825621_rnd_1_family_609_DNA_TcMar.	['1', '0', '1', '0', '0', '0', '0', '0', '0', '1', '1', '0', '0', '0', '0', '0', '1', '1', '0', '0', '0', '0', '0', '0', '0', '0', '0']	Non-Reference
AaegL5_2_41847790_A301S_encoding_1	['1', '1', '1', '0', '1', '1', '1', '0', '1', '1', '1', '0', '0', '0', '1', '0', '1', '1', '0', '0', '1', '1', '0', '0', '0', '1', '0']	Non-Reference
