## Supplemental Table 5 for "The contribution of transposable element insertions to genetic diversity in *Aedes aegypti* populations"

### Sheet: TEs_in_IR_genes_USA
chrom	start	end	TE_name	gene_name	gene_ID	frequency_USA	Type of TE
AaegL5_1	74416172	74416930	rnd_6_family_331_Unknown_span_74416172_74416930	CYP4C51	AAEL008018;Name=CYP4C51	0.821429	Reference
AaegL5_1	105479695	105480343	rnd_1_family_463_LTR_Gypsy	GSTT4	AAEL004229;Name=GSTT4	0.928571	Reference
AaegL5_1	105482955	105483600	rnd_6_family_30_LINE_Jockey_span_105482955_105483600	GSTT4	AAEL004229;Name=GSTT4	0.785714	Reference
AaegL5_1	155931664	155932276	rnd_1_family_560_DNA_span_155931664_155932276	CYP315A1	AAEL011850;Name=CYP315A1	0.857143	Reference
AaegL5_2	1440705	1441544	rnd_1_family_284_DNA_CMC_EnSpm_span_1440705_1441544	CCEJHE4F	AAEL005182;Name=CCEJHE4F	0.642857	Reference
AaegL5_2	214050342	214050987	rnd_1_family_12_DNA	CCEAE3B	AAEL002385;Name=CCEAE3B	0.821429	Reference
AaegL5_2	215091925	215092669	rnd_1_family_1104_Unknown_span_215091925_215092669	CYP49A1	AAEL008638;Name=CYP49A1	0.75	Reference
AaegL5_2	336373906	336374709	rnd_1_family_411_Unknown	CYP325X4	AAEL005700;Name=CYP325X4	0.857143	Reference
AaegL5_3	62535965	62536638	rnd_3_family_1017_DNA_TcMar	CYP325Y3	AAEL018028;Name=CYP325Y3	0.857143	Reference
AaegL5_3	79388550	79389443	rnd_1_family_149_DNA_hAT_Tip100	CYP4H30	AAEL003399;Name=CYP4H30	0.571429	Reference
AaegL5_3	112528846	112529528	rnd_1_family_351_DNA_hAT_hATm_span_112528846_112529528	CYP325V1	AAEL017136;Name=CYP325V1	1	Reference
AaegL5_3	152791386	152792067	rnd_1_family_229_DNA_Sola_span_152791386_152792067	CYP4D38	AAEL007807;Name=CYP4D38	0.821429	Reference
AaegL5_3	301580927	301581580	rnd_3_family_12_Unknown_span_301580927_301581580	NVY	AAEL014203	0.964286	Reference
AaegL5_3	301661039	301661757	rnd_1_family_31_LTR_Gypsy_span_301661039_301661757	NVY	AAEL014203	0.785714	Reference
AaegL5_3	301698298	301698916	rnd_5_family_258_LTR_Gypsy_span_301698298_301698916	NVY	AAEL014203	0.571429	Reference
AaegL5_3	301715085	301715724	rnd_1_family_116_Unknown	NVY	AAEL014203	0.964286	Reference
AaegL5_3	301793259	301794044	rnd_5_family_834_DNA	NVY	AAEL014203	0.964286	Reference
AaegL5_3	301908063	301908746	rnd_1_family_799_Unknown_span_301908063_301908746	NVY	AAEL014203	0.75	Reference
AaegL5_3	313067357	313068169	rnd_1_family_411_Unknown	CHL	AAEL021732	0.571429	Reference
AaegL5_3	313089029	313089694	rnd_1_family_1208_Unknown_span_313089029_313089694	CHL	AAEL021732	0.821429	Reference
AaegL5_3	313103700	313104343	rnd_1_family_47_SINE_tRNA_span_313103700_313104343	CHL	AAEL021732	0.75	Reference
AaegL5_3	313135924	313136574	rnd_4_family_448_DNA_TcMar_Tc1	CHL	AAEL021732	0.714286	Reference
AaegL5_3	316041113	316041796	rnd_1_family_1616_Unknown	VGSC	AAEL023266	0.857143	Reference
AaegL5_3	316041113	316041796	rnd_1_family_1616_Unknown		AAEL023266	0.857143	Reference
AaegL5_3	316105167	316105813	rnd_1_family_421_Unknown_span_316105167_316105813	VGSC	AAEL023266	0.964286	Reference
AaegL5_3	316105167	316105813	rnd_1_family_421_Unknown_span_316105167_316105813		AAEL023266	0.964286	Reference
AaegL5_3	316296210	316296873	rnd_1_family_498_LTR_Copia	VGSC	AAEL023266	0.642857	Reference
AaegL5_3	316296210	316296873	rnd_1_family_498_LTR_Copia		AAEL023266	0.642857	Reference
AaegL5_3	316305596	316306452	rnd_1_family_520_Unknown_span_316305596_316306452	VGSC	AAEL023266	0.857143	Reference
AaegL5_3	316305596	316306452	rnd_1_family_520_Unknown_span_316305596_316306452		AAEL023266	0.857143	Reference
AaegL5_3	316319019	316319670	rnd_1_family_463_LTR_Gypsy	VGSC	AAEL023266	0.892857	Reference
AaegL5_3	316319019	316319670	rnd_1_family_463_LTR_Gypsy		AAEL023266	0.892857	Reference
AaegL5_3	316394855	316395551	rnd_1_family_448_Unknown_span_316394855_316395551	VGSC	AAEL023266	0.642857	Reference
AaegL5_3	316394855	316395551	rnd_1_family_448_Unknown_span_316394855_316395551		AAEL023266	0.642857	Reference
AaegL5_3	74307360	74308100	rnd_1_family_34_SINE_tRNA	CYP325Q1	AAEL006044;Name=CYP325Q1	0.678571	Non-Reference
AaegL5_3	316173621	316174403	rnd_1_family_102_DNA_CMC_Chapaev	VGSC	AAEL023266	0.607143	Non-Reference
AaegL5_3	316173621	316174403	rnd_1_family_102_DNA_CMC_Chapaev		AAEL023266	0.607143	Non-Reference
AaegL5_3	316267352	316267885	rnd_1_family_791_LTR_Copia	VGSC	AAEL023266	0.535714	Non-Reference
AaegL5_3	316267352	316267885	rnd_1_family_791_LTR_Copia		AAEL023266	0.535714	Non-Reference

### Sheet: TEs_in_IR_genes_Brazil
chrom	start	end	TE_name	gene_name	gene_ID	frequency_Brazil	Type of TE
AaegL5_1	74416172	74416930	rnd_6_family_331_Unknown_span_74416172_74416930	CYP4C51	AAEL008018;Name=CYP4C51	0.777778	Reference
AaegL5_1	105479695	105480343	rnd_1_family_463_LTR_Gypsy	GSTT4	AAEL004229;Name=GSTT4	1	Reference
AaegL5_1	105482955	105483600	rnd_6_family_30_LINE_Jockey_span_105482955_105483600	GSTT4	AAEL004229;Name=GSTT4	0.944444	Reference
AaegL5_1	155931664	155932276	rnd_1_family_560_DNA_span_155931664_155932276	CYP315A1	AAEL011850;Name=CYP315A1	0.944444	Reference
AaegL5_2	1440705	1441544	rnd_1_family_284_DNA_CMC_EnSpm_span_1440705_1441544	CCEJHE4F	AAEL005182;Name=CCEJHE4F	0.722222	Reference
AaegL5_2	58055868	58056778	rnd_1_family_809_DNA_TcMar_Tc1	CYP4J16	AAEL014019;Name=CYP4J16	0.722222	Reference
AaegL5_2	214050342	214050987	rnd_1_family_12_DNA	CCEAE3B	AAEL002385;Name=CCEAE3B	0.944444	Reference
AaegL5_2	215091925	215092669	rnd_1_family_1104_Unknown_span_215091925_215092669	CYP49A1	AAEL008638;Name=CYP49A1	0.944444	Reference
AaegL5_2	336343513	336344562	rnd_1_family_131_DNA_span_336343513_336344562	CYP325X4	AAEL005700;Name=CYP325X4	0.833333	Reference
AaegL5_2	336373906	336374709	rnd_1_family_411_Unknown	CYP325X4	AAEL005700;Name=CYP325X4	0.777778	Reference
AaegL5_3	62535965	62536638	rnd_3_family_1017_DNA_TcMar	CYP325Y3	AAEL018028;Name=CYP325Y3	1	Reference
AaegL5_3	112528846	112529528	rnd_1_family_351_DNA_hAT_hATm_span_112528846_112529528	CYP325V1	AAEL017136;Name=CYP325V1	1	Reference
AaegL5_3	301580927	301581580	rnd_3_family_12_Unknown_span_301580927_301581580	NVY	AAEL014203	0.888889	Reference
AaegL5_3	301661039	301661757	rnd_1_family_31_LTR_Gypsy_span_301661039_301661757	NVY	AAEL014203	1	Reference
AaegL5_3	301698298	301698916	rnd_5_family_258_LTR_Gypsy_span_301698298_301698916	NVY	AAEL014203	0.777778	Reference
AaegL5_3	301715085	301715724	rnd_1_family_116_Unknown	NVY	AAEL014203	1	Reference
AaegL5_3	301720953	301721703	rnd_1_family_56_DNA_CMC_Chapaev	NVY	AAEL014203	0.666667	Reference
AaegL5_3	301908063	301908746	rnd_1_family_799_Unknown_span_301908063_301908746	NVY	AAEL014203	0.833333	Reference
AaegL5_3	313067357	313068169	rnd_1_family_411_Unknown	CHL	AAEL021732	0.944444	Reference
AaegL5_3	313089029	313089694	rnd_1_family_1208_Unknown_span_313089029_313089694	CHL	AAEL021732	0.888889	Reference
AaegL5_3	313096687	313097462	rnd_1_family_790_DNA_CMC_Transib_span_313096687_313097462	CHL	AAEL021732	0.888889	Reference
AaegL5_3	313135924	313136574	rnd_4_family_448_DNA_TcMar_Tc1	CHL	AAEL021732	1	Reference
AaegL5_3	316003069	316003804	rnd_1_family_56_DNA_CMC_Chapaev	VGSC	AAEL023266	0.888889	Reference
AaegL5_3	316003069	316003804	rnd_1_family_56_DNA_CMC_Chapaev		AAEL023266	0.888889	Reference
AaegL5_3	316006246	316007022	rnd_1_family_71_DNA	VGSC	AAEL023266	1	Reference
AaegL5_3	316006246	316007022	rnd_1_family_71_DNA		AAEL023266	1	Reference
AaegL5_3	316041113	316041796	rnd_1_family_1616_Unknown	VGSC	AAEL023266	1	Reference
AaegL5_3	316041113	316041796	rnd_1_family_1616_Unknown		AAEL023266	1	Reference
AaegL5_3	316105167	316105813	rnd_1_family_421_Unknown_span_316105167_316105813	VGSC	AAEL023266	1	Reference
AaegL5_3	316105167	316105813	rnd_1_family_421_Unknown_span_316105167_316105813		AAEL023266	1	Reference
AaegL5_3	316305596	316306452	rnd_1_family_520_Unknown_span_316305596_316306452	VGSC	AAEL023266	0.888889	Reference
AaegL5_3	316305596	316306452	rnd_1_family_520_Unknown_span_316305596_316306452		AAEL023266	0.888889	Reference
AaegL5_3	316319019	316319670	rnd_1_family_463_LTR_Gypsy	VGSC	AAEL023266	1	Reference
AaegL5_3	316319019	316319670	rnd_1_family_463_LTR_Gypsy		AAEL023266	1	Reference
AaegL5_3	316394855	316395551	rnd_1_family_448_Unknown_span_316394855_316395551	VGSC	AAEL023266	0.833333	Reference
AaegL5_3	316394855	316395551	rnd_1_family_448_Unknown_span_316394855_316395551		AAEL023266	0.833333	Reference
AaegL5_1	286419545	286420010	rnd_1_family_696_Unknown	GSTZ1	AAEL011934;Name=GSTZ1	0.555556	Non-Reference
AaegL5_2	109597156	109597519	rnd_3_family_619_DNA_Sola	CYP301A1	AAEL014594;Name=CYP301A1	0.555556	Non-Reference
AaegL5_3	301596230	301596803	rnd_1_family_844_Unknown	NVY	AAEL014203	0.555556	Non-Reference
AaegL5_3	301607534	301608143	rnd_1_family_551_LINE_I	NVY	AAEL014203	0.555556	Non-Reference
AaegL5_3	316029186	316029435	rnd_1_family_350_DNA_CMC_EnSpm	VGSC	AAEL023266	0.555556	Non-Reference
AaegL5_3	316029186	316029435	rnd_1_family_350_DNA_CMC_EnSpm		AAEL023266	0.555556	Non-Reference
AaegL5_3	316107360	316107635	rnd_1_family_161_DNA_Sola	VGSC	AAEL023266	0.611111	Non-Reference
AaegL5_3	316107360	316107635	rnd_1_family_161_DNA_Sola		AAEL023266	0.611111	Non-Reference
AaegL5_3	316171019	316171450	rnd_5_family_2931_LINE_R1	VGSC	AAEL023266	0.555556	Non-Reference
AaegL5_3	316171019	316171450	rnd_5_family_2931_LINE_R1		AAEL023266	0.555556	Non-Reference
AaegL5_3	316213891	316214837	rnd_1_family_625_Unknown	VGSC	AAEL023266	0.555556	Non-Reference
AaegL5_3	316213891	316214837	rnd_1_family_625_Unknown		AAEL023266	0.555556	Non-Reference

### Sheet: TEs_in_IR_genes_Colombia 
chrom	start	end	TE_name	gene_name	gene_ID	frequency_Colombia	Type of TE
AaegL5_1	74416172	74416930	rnd_6_family_331_Unknown_span_74416172_74416930	CYP4C51	AAEL008018;Name=CYP4C51	0.583333	Reference
AaegL5_1	105479695	105480343	rnd_1_family_463_LTR_Gypsy	GSTT4	AAEL004229;Name=GSTT4	1	Reference
AaegL5_1	105482955	105483600	rnd_6_family_30_LINE_Jockey_span_105482955_105483600	GSTT4	AAEL004229;Name=GSTT4	1	Reference
AaegL5_1	155931664	155932276	rnd_1_family_560_DNA_span_155931664_155932276	CYP315A1	AAEL011850;Name=CYP315A1	0.916667	Reference
AaegL5_2	1440705	1441544	rnd_1_family_284_DNA_CMC_EnSpm_span_1440705_1441544	CCEJHE4F	AAEL005182;Name=CCEJHE4F	0.833333	Reference
AaegL5_2	58055868	58056778	rnd_1_family_809_DNA_TcMar_Tc1	CYP4J16	AAEL014019;Name=CYP4J16	0.708333	Reference
AaegL5_2	214050342	214050987	rnd_1_family_12_DNA	CCEAE3B	AAEL002385;Name=CCEAE3B	0.708333	Reference
AaegL5_2	215091925	215092669	rnd_1_family_1104_Unknown_span_215091925_215092669	CYP49A1	AAEL008638;Name=CYP49A1	0.75	Reference
AaegL5_2	336343513	336344562	rnd_1_family_131_DNA_span_336343513_336344562	CYP325X4	AAEL005700;Name=CYP325X4	0.583333	Reference
AaegL5_2	336373906	336374709	rnd_1_family_411_Unknown	CYP325X4	AAEL005700;Name=CYP325X4	0.958333	Reference
AaegL5_3	62535965	62536638	rnd_3_family_1017_DNA_TcMar	CYP325Y3	AAEL018028;Name=CYP325Y3	1	Reference
AaegL5_3	112528846	112529528	rnd_1_family_351_DNA_hAT_hATm_span_112528846_112529528	CYP325V1	AAEL017136;Name=CYP325V1	1	Reference
AaegL5_3	114812269	114813055	rnd_5_family_834_DNA	CYP325R1	AAEL005775;Name=CYP325R1	0.666667	Reference
AaegL5_3	152791386	152792067	rnd_1_family_229_DNA_Sola_span_152791386_152792067	CYP4D38	AAEL007807;Name=CYP4D38	0.625	Reference
AaegL5_3	152796665	152797411	rnd_1_family_83_DNA	CYP4D38	AAEL007807;Name=CYP4D38	0.833333	Reference
AaegL5_3	301580927	301581580	rnd_3_family_12_Unknown_span_301580927_301581580	NVY	AAEL014203	0.708333	Reference
AaegL5_3	301661039	301661757	rnd_1_family_31_LTR_Gypsy_span_301661039_301661757	NVY	AAEL014203	1	Reference
AaegL5_3	301715085	301715724	rnd_1_family_116_Unknown	NVY	AAEL014203	0.875	Reference
AaegL5_3	301720953	301721703	rnd_1_family_56_DNA_CMC_Chapaev	NVY	AAEL014203	0.791667	Reference
AaegL5_3	301793259	301794044	rnd_5_family_834_DNA	NVY	AAEL014203	0.583333	Reference
AaegL5_3	301908063	301908746	rnd_1_family_799_Unknown_span_301908063_301908746	NVY	AAEL014203	0.791667	Reference
AaegL5_3	313067357	313068169	rnd_1_family_411_Unknown	CHL	AAEL021732	0.916667	Reference
AaegL5_3	313089029	313089694	rnd_1_family_1208_Unknown_span_313089029_313089694	CHL	AAEL021732	0.875	Reference
AaegL5_3	313096687	313097462	rnd_1_family_790_DNA_CMC_Transib_span_313096687_313097462	CHL	AAEL021732	1	Reference
AaegL5_3	313103700	313104343	rnd_1_family_47_SINE_tRNA_span_313103700_313104343	CHL	AAEL021732	0.833333	Reference
AaegL5_3	313135924	313136574	rnd_4_family_448_DNA_TcMar_Tc1	CHL	AAEL021732	0.875	Reference
AaegL5_3	316041113	316041796	rnd_1_family_1616_Unknown	VGSC	AAEL023266	1	Reference
AaegL5_3	316041113	316041796	rnd_1_family_1616_Unknown		AAEL023266	1	Reference
AaegL5_3	316105167	316105813	rnd_1_family_421_Unknown_span_316105167_316105813	VGSC	AAEL023266	0.75	Reference
AaegL5_3	316105167	316105813	rnd_1_family_421_Unknown_span_316105167_316105813		AAEL023266	0.75	Reference
AaegL5_3	316296210	316296873	rnd_1_family_498_LTR_Copia	VGSC	AAEL023266	0.541667	Reference
AaegL5_3	316296210	316296873	rnd_1_family_498_LTR_Copia		AAEL023266	0.541667	Reference
AaegL5_3	316305596	316306452	rnd_1_family_520_Unknown_span_316305596_316306452	VGSC	AAEL023266	0.791667	Reference
AaegL5_3	316305596	316306452	rnd_1_family_520_Unknown_span_316305596_316306452		AAEL023266	0.791667	Reference
AaegL5_3	316319019	316319670	rnd_1_family_463_LTR_Gypsy	VGSC	AAEL023266	1	Reference
AaegL5_3	316319019	316319670	rnd_1_family_463_LTR_Gypsy		AAEL023266	1	Reference
AaegL5_3	316394855	316395551	rnd_1_family_448_Unknown_span_316394855_316395551	VGSC	AAEL023266	0.583333	Reference
AaegL5_3	316394855	316395551	rnd_1_family_448_Unknown_span_316394855_316395551		AAEL023266	0.583333	Reference
AaegL5_1	105481775	105482506	rnd_1_family_268_LINE_R1	GSTT4	AAEL004229;Name=GSTT4	0.875	Non-Reference
AaegL5_1	135807258	135807956	rnd_5_family_5020_Unknown	CYP4G36	AAEL004054;Name=CYP4G36	0.583333	Non-Reference
AaegL5_1	135808765	135809109	rnd_1_family_1213_DNA	CYP4G36	AAEL004054;Name=CYP4G36	0.666667	Non-Reference
AaegL5_1	155947396	155948124	rnd_1_family_71_DNA	CYP315A1	AAEL011850;Name=CYP315A1	0.666667	Non-Reference
AaegL5_1	286414990	286415161	rnd_1_family_34_SINE_tRNA	GSTZ1	AAEL011934;Name=GSTZ1	0.875	Non-Reference
AaegL5_1	286429174	286430539	rnd_6_family_1738_Unknown	GSTZ1	AAEL011934;Name=GSTZ1	0.666667	Non-Reference
AaegL5_1	301236516	301236900	rnd_1_family_844_Unknown	GSTD6	AAEL010591;Name=GSTD6	0.958333	Non-Reference				s
AaegL5_2	58052110	58052476	rnd_1_family_34_SINE_tRNA	CYP4J16	AAEL014019;Name=CYP4J16	0.625	Non-Reference
AaegL5_2	109585356	109585952	rnd_1_family_131_DNA	CYP301A1	AAEL014594;Name=CYP301A1	0.541667	Non-Reference
AaegL5_2	109597156	109597519	rnd_3_family_619_DNA_Sola	CYP301A1	AAEL014594;Name=CYP301A1	0.791667	Non-Reference
AaegL5_2	336363223	336363702	rnd_1_family_34_SINE_tRNA	CYP325X4	AAEL005700;Name=CYP325X4	0.541667	Non-Reference
AaegL5_3	112455731	112455936	rnd_1_family_31_LTR_Gypsy	CYP325E3	AAEL000338;Name=CYP325E3	0.666667	Non-Reference
AaegL5_3	152793773	152794165	rnd_5_family_1951_DNA_Sola	CYP4D38	AAEL007807;Name=CYP4D38	0.583333	Non-Reference
AaegL5_3	152842160	152842275	rnd_1_family_738_Unknown	CYP4D39	AAEL007808;Name=CYP4D39	0.583333	Non-Reference
AaegL5_3	301589684	301590022	rnd_5_family_864_DNA_CMC_Transib	NVY	AAEL014203	0.75	Non-Reference
AaegL5_3	301899514	301899901	rnd_1_family_1017_LINE_CR1	NVY	AAEL014203	0.625	Non-Reference
AaegL5_3	316029186	316029435	rnd_1_family_350_DNA_CMC_EnSpm	VGSC	AAEL023266	0.666667	Non-Reference
AaegL5_3	316029186	316029435	rnd_1_family_350_DNA_CMC_EnSpm		AAEL023266	0.666667	Non-Reference
AaegL5_3	316173621	316174403	rnd_1_family_102_DNA_CMC_Chapaev	VGSC	AAEL023266	0.583333	Non-Reference
AaegL5_3	316173621	316174403	rnd_1_family_102_DNA_CMC_Chapaev		AAEL023266	0.583333	Non-Reference

### Sheet: TEs_in_IR_genes_Gabon
chrom	start	end	TE_name	gene_name	gene_ID	frequency_Gabon	Type of TE
AaegL5_1	74416172	74416930	rnd_6_family_331_Unknown_span_74416172_74416930	CYP4C51	AAEL008018;Name=CYP4C51	1	Reference
AaegL5_1	105479695	105480343	rnd_1_family_463_LTR_Gypsy	GSTT4	AAEL004229;Name=GSTT4	0.615385	Reference
AaegL5_1	105482955	105483600	rnd_6_family_30_LINE_Jockey_span_105482955_105483600	GSTT4	AAEL004229;Name=GSTT4	1	Reference
AaegL5_2	214050342	214050987	rnd_1_family_12_DNA	CCEAE3B	AAEL002385;Name=CCEAE3B	0.615385	Reference
AaegL5_2	215091925	215092669	rnd_1_family_1104_Unknown_span_215091925_215092669	CYP49A1	AAEL008638;Name=CYP49A1	0.923077	Reference
AaegL5_2	336373906	336374709	rnd_1_family_411_Unknown	CYP325X4	AAEL005700;Name=CYP325X4	0.769231	Reference
AaegL5_3	62535965	62536638	rnd_3_family_1017_DNA_TcMar	CYP325Y3	AAEL018028;Name=CYP325Y3	0.846154	Reference
AaegL5_3	112528846	112529528	rnd_1_family_351_DNA_hAT_hATm_span_112528846_112529528	CYP325V1	AAEL017136;Name=CYP325V1	0.923077	Reference
AaegL5_3	152791386	152792067	rnd_1_family_229_DNA_Sola_span_152791386_152792067	CYP4D38	AAEL007807;Name=CYP4D38	0.615385	Reference
AaegL5_3	301580927	301581580	rnd_3_family_12_Unknown_span_301580927_301581580	NVY	AAEL014203	1	Reference
AaegL5_3	301661039	301661757	rnd_1_family_31_LTR_Gypsy_span_301661039_301661757	NVY	AAEL014203	1	Reference
AaegL5_3	301698298	301698916	rnd_5_family_258_LTR_Gypsy_span_301698298_301698916	NVY	AAEL014203	0.923077	Reference
AaegL5_3	301715085	301715724	rnd_1_family_116_Unknown	NVY	AAEL014203	0.769231	Reference
AaegL5_3	301807001	301807682	rnd_1_family_31_LTR_Gypsy	NVY	AAEL014203	0.615385	Reference
AaegL5_3	301908063	301908746	rnd_1_family_799_Unknown_span_301908063_301908746	NVY	AAEL014203	0.923077	Reference
AaegL5_3	301930388	301931034	rnd_6_family_156_LINE_LOA	NVY	AAEL014203	0.615385	Reference
AaegL5_3	313089029	313089694	rnd_1_family_1208_Unknown_span_313089029_313089694	CHL	AAEL021732	0.923077	Reference
AaegL5_3	316105167	316105813	rnd_1_family_421_Unknown_span_316105167_316105813	VGSC	AAEL023266	0.538462	Reference
AaegL5_3	316105167	316105813	rnd_1_family_421_Unknown_span_316105167_316105813		AAEL023266	0.538462	Reference
AaegL5_3	316193062	316193667	rnd_1_family_498_LTR_Copia_span_316193062_316193667	VGSC	AAEL023266	0.538462	Reference
AaegL5_3	316193062	316193667	rnd_1_family_498_LTR_Copia_span_316193062_316193667		AAEL023266	0.538462	Reference
AaegL5_3	316305596	316306452	rnd_1_family_520_Unknown_span_316305596_316306452	VGSC	AAEL023266	0.615385	Reference
AaegL5_3	316305596	316306452	rnd_1_family_520_Unknown_span_316305596_316306452		AAEL023266	0.615385	Reference
AaegL5_1	135807258	135807956	rnd_5_family_5020_Unknown	CYP4G36	AAEL004054;Name=CYP4G36	0.615385	Non-Reference
AaegL5_1	286419545	286420010	rnd_1_family_696_Unknown	GSTZ1	AAEL011934;Name=GSTZ1	0.538462	Non-Reference
AaegL5_2	213480419	213480926	rnd_1_family_615_DNA_Kolobok_Hydra	GSTO1	AAEL017085;Name=GSTO1	0.615385	Non-Reference
AaegL5_2	213996328	213996636	rnd_3_family_141_LINE_Jockey	CCEAE1B	AAEL002367;Name=CCEAE1B	0.538462	Non-Reference
AaegL5_2	215071684	215071915	rnd_5_family_1951_DNA_Sola	CYP49A1	AAEL008638;Name=CYP49A1	0.538462	Non-Reference
AaegL5_3	74307360	74308100	rnd_1_family_34_SINE_tRNA	CYP325Q1	AAEL006044;Name=CYP325Q1	0.615385	Non-Reference
AaegL5_3	301899514	301899901	rnd_1_family_1017_LINE_CR1	NVY	AAEL014203	0.615385	Non-Reference

### Sheet: TEs_in_IR_genes_Kenya
chrom	start	end	TE_name	gene_name	gene_ID	frequency_Kenya	TE type
AaegL5_1	74416172	74416930	rnd_6_family_331_Unknown_span_74416172_74416930	CYP4C51	AAEL008018;Name=CYP4C51	0.842105	Reference
AaegL5_1	105479695	105480343	rnd_1_family_463_LTR_Gypsy	GSTT4	AAEL004229;Name=GSTT4	0.736842	Reference
AaegL5_1	105482955	105483600	rnd_6_family_30_LINE_Jockey_span_105482955_105483600	GSTT4	AAEL004229;Name=GSTT4	0.789474	Reference
AaegL5_1	155931664	155932276	rnd_1_family_560_DNA_span_155931664_155932276	CYP315A1	AAEL011850;Name=CYP315A1	0.842105	Reference
AaegL5_2	1440705	1441544	rnd_1_family_284_DNA_CMC_EnSpm_span_1440705_1441544	CCEJHE4F	AAEL005182;Name=CCEJHE4F	0.578947	Reference
AaegL5_2	215091925	215092669	rnd_1_family_1104_Unknown_span_215091925_215092669	CYP49A1	AAEL008638;Name=CYP49A1	0.578947	Reference
AaegL5_3	62535965	62536638	rnd_3_family_1017_DNA_TcMar	CYP325Y3	AAEL018028;Name=CYP325Y3	0.947368	Reference
AaegL5_3	111701981	111702809	rnd_1_family_34_SINE_tRNA_span_111701981_111702809	CYP325N2	AAEL012762;Name=CYP325N2	0.578947	Reference
AaegL5_3	112528846	112529528	rnd_1_family_351_DNA_hAT_hATm_span_112528846_112529528	CYP325V1	AAEL017136;Name=CYP325V1	0.684211	Reference
AaegL5_3	152791386	152792067	rnd_1_family_229_DNA_Sola_span_152791386_152792067	CYP4D38	AAEL007807;Name=CYP4D38	0.526316	Reference
AaegL5_3	301580927	301581580	rnd_3_family_12_Unknown_span_301580927_301581580	NVY	AAEL014203	0.842105	Reference
AaegL5_3	301661039	301661757	rnd_1_family_31_LTR_Gypsy_span_301661039_301661757	NVY	AAEL014203	0.842105	Reference
AaegL5_3	301698298	301698916	rnd_5_family_258_LTR_Gypsy_span_301698298_301698916	NVY	AAEL014203	0.684211	Reference
AaegL5_3	301715085	301715724	rnd_1_family_116_Unknown	NVY	AAEL014203	0.736842	Reference
AaegL5_3	301807001	301807682	rnd_1_family_31_LTR_Gypsy	NVY	AAEL014203	0.526316	Reference
AaegL5_3	301908063	301908746	rnd_1_family_799_Unknown_span_301908063_301908746	NVY	AAEL014203	0.631579	Reference
AaegL5_3	313067357	313068169	rnd_1_family_411_Unknown	CHL	AAEL021732	0.526316	Reference
AaegL5_3	313089029	313089694	rnd_1_family_1208_Unknown_span_313089029_313089694	CHL	AAEL021732	0.894737	Reference
AaegL5_3	313103700	313104343	rnd_1_family_47_SINE_tRNA_span_313103700_313104343	CHL	AAEL021732	0.684211	Reference
AaegL5_3	316041113	316041796	rnd_1_family_1616_Unknown	VGSC	AAEL023266	0.578947	Reference
AaegL5_3	316041113	316041796	rnd_1_family_1616_Unknown		AAEL023266	0.578947	Reference
AaegL5_3	316105167	316105813	rnd_1_family_421_Unknown_span_316105167_316105813	VGSC	AAEL023266	0.789474	Reference
AaegL5_3	316105167	316105813	rnd_1_family_421_Unknown_span_316105167_316105813		AAEL023266	0.789474	Reference
AaegL5_3	316305596	316306452	rnd_1_family_520_Unknown_span_316305596_316306452	VGSC	AAEL023266	0.947368	Reference
AaegL5_3	316305596	316306452	rnd_1_family_520_Unknown_span_316305596_316306452		AAEL023266	0.947368	Reference
AaegL5_3	316319019	316319670	rnd_1_family_463_LTR_Gypsy	VGSC	AAEL023266	0.736842	Reference
AaegL5_3	316319019	316319670	rnd_1_family_463_LTR_Gypsy		AAEL023266	0.736842	Reference
AaegL5_2	213480419	213480926	rnd_1_family_615_DNA_Kolobok_Hydra	GSTO1	AAEL017085;Name=GSTO1	0.631579	Non-Reference
AaegL5_2	213996328	213996636	rnd_3_family_141_LINE_Jockey	CCEAE1B	AAEL002367;Name=CCEAE1B	0.578947	Non-Reference
AaegL5_3	74279142	74279385	rnd_1_family_186_DNA_CMC_Chapaev	CYP325Q2	AAEL006058;Name=CYP325Q2	0.526316	Non-Reference

### Sheet: TEs_in_IR_genes_Senegal
chrom	start	end	TE_name	gene_name	gene_ID	frequency_Senegal	TE type
AaegL5_1	74416172	74416930	rnd_6_family_331_Unknown_span_74416172_74416930	CYP4C51	AAEL008018;Name=CYP4C51	0.75	Reference
AaegL5_1	105479695	105480343	rnd_1_family_463_LTR_Gypsy	GSTT4	AAEL004229;Name=GSTT4	0.8	Reference
AaegL5_1	105482955	105483600	rnd_6_family_30_LINE_Jockey_span_105482955_105483600	GSTT4	AAEL004229;Name=GSTT4	1	Reference
AaegL5_1	155931664	155932276	rnd_1_family_560_DNA_span_155931664_155932276	CYP315A1	AAEL011850;Name=CYP315A1	0.9	Reference
AaegL5_2	1440705	1441544	rnd_1_family_284_DNA_CMC_EnSpm_span_1440705_1441544	CCEJHE4F	AAEL005182;Name=CCEJHE4F	0.75	Reference
AaegL5_2	214050342	214050987	rnd_1_family_12_DNA	CCEAE3B	AAEL002385;Name=CCEAE3B	1	Reference
AaegL5_2	336373906	336374709	rnd_1_family_411_Unknown	CYP325X4	AAEL005700;Name=CYP325X4	0.8	Reference
AaegL5_3	62535965	62536638	rnd_3_family_1017_DNA_TcMar	CYP325Y3	AAEL018028;Name=CYP325Y3	0.55	Reference
AaegL5_3	112528846	112529528	rnd_1_family_351_DNA_hAT_hATm_span_112528846_112529528	CYP325V1	AAEL017136;Name=CYP325V1	0.9	Reference
AaegL5_3	152791386	152792067	rnd_1_family_229_DNA_Sola_span_152791386_152792067	CYP4D38	AAEL007807;Name=CYP4D38	0.75	Reference
AaegL5_3	301580927	301581580	rnd_3_family_12_Unknown_span_301580927_301581580	NVY	AAEL014203	1	Reference
AaegL5_3	301661039	301661757	rnd_1_family_31_LTR_Gypsy_span_301661039_301661757	NVY	AAEL014203	1	Reference
AaegL5_3	301694482	301695259	rnd_1_family_123_DNA	NVY	AAEL014203	0.55	Reference
AaegL5_3	301698298	301698916	rnd_5_family_258_LTR_Gypsy_span_301698298_301698916	NVY	AAEL014203	0.7	Reference
AaegL5_3	301715085	301715724	rnd_1_family_116_Unknown	NVY	AAEL014203	0.7	Reference
AaegL5_3	301908063	301908746	rnd_1_family_799_Unknown_span_301908063_301908746	NVY	AAEL014203	0.9	Reference
AaegL5_3	301930388	301931034	rnd_6_family_156_LINE_LOA	NVY	AAEL014203	0.75	Reference
AaegL5_3	313089029	313089694	rnd_1_family_1208_Unknown_span_313089029_313089694	CHL	AAEL021732	0.95	Reference
AaegL5_3	313096687	313097462	rnd_1_family_790_DNA_CMC_Transib_span_313096687_313097462	CHL	AAEL021732	0.75	Reference
AaegL5_3	313103700	313104343	rnd_1_family_47_SINE_tRNA_span_313103700_313104343	CHL	AAEL021732	0.8	Reference
AaegL5_3	316041113	316041796	rnd_1_family_1616_Unknown	VGSC	AAEL023266	0.7	Reference
AaegL5_3	316041113	316041796	rnd_1_family_1616_Unknown		AAEL023266	0.7	Reference
AaegL5_3	316105167	316105813	rnd_1_family_421_Unknown_span_316105167_316105813	VGSC	AAEL023266	0.7	Reference
AaegL5_3	316105167	316105813	rnd_1_family_421_Unknown_span_316105167_316105813		AAEL023266	0.7	Reference
AaegL5_3	316305596	316306452	rnd_1_family_520_Unknown_span_316305596_316306452	VGSC	AAEL023266	0.7	Reference
AaegL5_3	316305596	316306452	rnd_1_family_520_Unknown_span_316305596_316306452		AAEL023266	0.7	Reference
AaegL5_1	135807258	135807956	rnd_5_family_5020_Unknown	CYP4G36	AAEL004054;Name=CYP4G36	0.65	Non-Reference
AaegL5_1	286419545	286420010	rnd_1_family_696_Unknown	GSTZ1	AAEL011934;Name=GSTZ1	0.9	Non-Reference
AaegL5_3	74307360	74308100	rnd_1_family_34_SINE_tRNA	CYP325Q1	AAEL006044;Name=CYP325Q1	0.7	Non-Reference
AaegL5_3	112459572	112460014	rnd_4_family_2488_LTR_Gypsy	CYP325E3	AAEL000338;Name=CYP325E3	0.6	Non-Reference
AaegL5_3	114033802	114034593	rnd_5_family_2048_DNA_CMC_Chapaev	CYP325K3	AAEL005788;Name=CYP325K3	0.55	Non-Reference
AaegL5_3	301899514	301899901	rnd_1_family_1017_LINE_CR1	NVY	AAEL014203	0.55	Non-Reference
